# Predicting seabird-vessel interactions from bird-borne data alone

**DOI:** 10.64898/2026.11.03.763666

**Authors:** Leia Navarro-Herrero, David March, Frederic Bartumeus, Jacob González-Solís

## Abstract

1. Seabirds often follow fishing vessels to scavenge discards and bait, benefiting from access to food but also facing the risk of bycatch. Exposure to bycatch is commonly assessed by analysing seabird-fishing interactions, typically through the spatiotemporal alignment of seabird and vessel tracking data. However, this approach may underestimate interactions when vessel tracking information is incomplete or unavailable.
2. We tested whether seabird-vessel interactions could be identified using seabird telemetry alone and whether fishing and nonfishing vessels could be distinguished. We analysed GPS, wet-dry, accelerometer and pressure data from 273 Scopoli’s shearwaters in the Northwest Mediterranean. We identified 779 vessel-attendance events using seabird GPS, Automatic Identification System (AIS) data and simulation-based tests to distinguish vessel attraction or following from chance encounters. We then trained random forest models to predict vessel-attendance from bird-borne movement and environmental metrics, testing different sensor combinations. Finally, we selected the GPS and environmental model for its performance and compatibility with GPS-only tracking data from 17 radar-equipped shearwaters, whose detectors identified nearby vessels independently of AIS.
3. Models predicting vessel-attendance from seabird movement metrics derived from GPS, wet-dry sensors and accelerometers achieved classification rates above 90% during training. However, when tested on new individuals, 42% of their positive predictions were false-positives. Models combining environmental metrics with either GPS or GPS and wet-dry data achieved classification rates around 75% during training and generalised consistently across individuals, maintaining classification rates of 70% or above. Attendance events involving fishing (n = 482) and nonfishing vessels (n = 297) could not be reliably distinguished.
4. Across 45 trips of radar-equipped shearwaters, the GPS and environmental model discriminated vessel-attendance in hourly bins against AIS detections (AUC = 0.85), supporting assessment of spatiotemporal attendance patterns. At the event level, only 17% of 227 predicted vessel-attendance events were supported by AIS or radar detections. However, radar detected nearby vessels during 19 predicted events lacking AIS support, highlighting the value of complementary vessel detection.
5. Policy implications. This study presents a vessel-independent framework for assessing seabird-vessel interactions based solely on bird-borne data, complementing fisheries monitoring programmes, helping to identify gaps in vessel-tracking systems across poorly monitored marine regions, and informing future assessments of bycatch risk.
