## Supplementary File 1 Reproducible R workflow for "Predicting seabird-vessel interactions from bird-borne data alone": 6215396_vessel_segments.csv

organismID	typeEvent	segmentID	start	end	percent_resting	percent_foraging	percent_relocating	behav	tripID	GPS	GLS	ACC	PRESS	Fishing	Tanker	Cargo	Passenger	Recreational	Unspecified	shipID_1
6215396	vessel	6215396_20190708_060003_20190708_065503	2019-07-08 06:00:03	2019-07-08 06:55:03	17	75	8	foraging	6215396_20190704_221003_20190715_114503	1	1	1	1	0	0	0	0	1	0	1
6215396	vessel	6215396_20190705_130003_20190705_141503	2019-07-05 13:00:03	2019-07-05 14:15:03	0	31	69	foraging	6215396_20190704_221003_20190715_114503	1	1	1	1	1	0	0	0	0	0	2
6215396	vessel	6215396_20190708_130503_20190708_135503	2019-07-08 13:05:03	2019-07-08 13:55:03	0	82	18	foraging	6215396_20190704_221003_20190715_114503	1	1	1	1	1	0	0	0	0	0	2
6215396	vessel	6215396_20190712_042003_20190712_052003	2019-07-12 04:20:03	2019-07-12 05:20:03	31	54	15	foraging	6215396_20190704_221003_20190715_114503	1	1	1	1	1	0	0	0	0	0	2
6215396	vessel	6215396_20190712_070503_20190712_075003	2019-07-12 07:05:03	2019-07-12 07:50:03	30	30	40	foraging	6215396_20190704_221003_20190715_114503	1	1	1	1	1	0	0	0	0	0	2
6215396	vessel	6215396_20190708_054503_20190708_063003	2019-07-08 05:45:03	2019-07-08 06:30:03	10	90	0	foraging	6215396_20190704_221003_20190715_114503	1	1	1	1	0	0	0	0	1	0	3
6215396	vessel	6215396_20190707_093003_20190707_101503	2019-07-07 09:30:03	2019-07-07 10:15:03	0	90	10	foraging	6215396_20190704_221003_20190715_114503	1	1	1	1	0	0	0	0	1	0	4
