## Supplementary File 1 Reproducible R workflow for "Predicting seabird-vessel interactions from bird-borne data alone": duration_vessel_segments.csv

end	start	duration	typeEvent
2020-06-30 14:24:26	2020-06-30 13:39:26	45	vessel
2021-07-02 14:02:14	2021-07-02 13:12:14	50	vessel
2021-07-01 04:12:14	2021-07-01 03:27:14	45	vessel
2021-07-02 05:12:14	2021-07-02 04:27:14	45	vessel
2020-06-30 13:09:26	2020-06-30 12:24:26	45	vessel
2021-07-02 07:52:14	2021-07-02 06:52:14	60	vessel
2021-07-02 11:37:14	2021-07-02 10:17:14	80	vessel
2021-07-02 20:32:14	2021-07-02 19:42:14	50	vessel
2021-07-01 04:32:14	2021-07-01 03:42:14	50	vessel
2021-07-01 12:42:14	2021-07-01 11:42:14	60	vessel
2019-07-08 06:46:22	2019-07-08 05:46:22	60	vessel
2019-07-02 11:46:22	2019-07-02 10:56:22	50	vessel
2019-07-03 04:22:15	2019-07-03 03:27:15	55	vessel
2019-07-02 05:47:15	2019-07-02 04:42:15	65	vessel
2020-07-08 21:26:37	2020-07-08 20:16:37	70	vessel
2020-07-06 02:41:37	2020-07-06 01:41:37	60	vessel
2020-07-08 22:06:37	2020-07-08 20:16:37	110	vessel
2019-06-27 15:57:17	2019-06-27 14:42:17	75	vessel
2020-07-02 14:58:39	2020-07-02 14:08:39	50	vessel
2019-07-05 14:09:52	2019-07-05 13:24:52	45	vessel
2019-07-05 10:24:52	2019-07-05 08:19:52	125	vessel
2020-07-09 21:58:36	2020-07-09 19:53:36	125	vessel
2020-07-10 05:43:36	2020-07-10 04:58:36	45	vessel
2020-06-29 04:28:39	2020-06-29 03:33:39	55	vessel
2019-07-09 04:33:11	2019-07-09 03:38:11	55	vessel
2019-07-08 21:03:11	2019-07-08 19:53:11	70	vessel
2019-07-09 06:38:11	2019-07-09 05:38:11	60	vessel
2019-07-09 13:33:11	2019-07-09 12:13:11	80	vessel
2019-07-08 20:48:11	2019-07-08 19:58:11	50	vessel
2019-07-09 10:13:11	2019-07-09 09:28:11	45	vessel
2019-07-08 20:38:11	2019-07-08 19:53:11	45	vessel
2019-07-09 14:43:11	2019-07-09 13:33:11	70	vessel
2019-07-12 20:58:11	2019-07-12 19:58:11	60	vessel
2021-06-27 11:20:39	2021-06-27 10:35:39	45	vessel
2019-07-08 23:57:07	2019-07-08 22:17:07	100	vessel
2019-07-12 04:17:07	2019-07-12 03:32:07	45	vessel
2021-06-17 04:35:39	2021-06-17 03:40:39	55	vessel
2019-07-09 20:52:07	2019-07-09 20:02:07	50	vessel
2021-06-27 10:00:39	2021-06-27 07:55:39	125	vessel
2020-07-14 05:04:00	2020-07-14 03:49:00	75	vessel
2019-07-08 23:17:07	2019-07-08 22:17:07	60	vessel
2021-06-25 11:10:39	2021-06-25 10:10:39	60	vessel
2021-06-25 13:25:39	2021-06-25 12:20:39	65	vessel
2021-06-21 11:15:39	2021-06-21 08:30:39	165	vessel
2021-06-17 15:15:39	2021-06-17 14:30:39	45	vessel
2021-06-26 10:35:39	2021-06-26 09:45:39	50	vessel
2020-07-06 11:01:14	2020-07-06 09:56:14	65	vessel
2021-07-05 10:17:06	2021-07-05 09:27:06	50	vessel
2020-07-06 11:01:14	2020-07-06 09:46:14	75	vessel
2021-07-03 08:02:06	2021-07-03 07:17:06	45	vessel
2020-06-30 12:46:14	2020-06-30 12:01:14	45	vessel
2019-07-13 21:59:59	2019-07-13 21:14:59	45	vessel
2021-06-14 08:52:43	2021-06-14 07:37:43	75	vessel
2021-06-14 05:22:43	2021-06-14 04:02:43	80	vessel
2021-06-11 07:27:43	2021-06-11 03:22:43	245	vessel
2021-06-11 09:52:43	2021-06-11 07:37:43	135	vessel
2021-06-11 13:32:43	2021-06-11 11:12:43	140	vessel
2021-06-16 15:47:43	2021-06-16 14:57:43	50	vessel
2021-06-17 14:42:43	2021-06-17 13:47:43	55	vessel
2021-06-17 06:12:43	2021-06-17 05:17:43	55	vessel
2021-06-14 07:52:43	2021-06-14 06:32:43	80	vessel
2021-06-15 04:37:43	2021-06-15 03:37:43	60	vessel
2021-06-16 05:07:43	2021-06-16 04:07:43	60	vessel
2021-06-18 03:45:45	2021-06-18 03:00:45	45	vessel
2019-07-19 11:59:50	2019-07-19 11:04:50	55	vessel
2019-07-19 14:09:50	2019-07-19 13:14:50	55	vessel
2021-06-18 15:40:45	2021-06-18 14:40:45	60	vessel
2020-07-31 11:52:47	2020-07-31 11:02:47	50	vessel
2020-08-11 11:32:43	2020-08-11 10:47:43	45	vessel
2019-07-12 05:34:55	2019-07-12 04:29:55	65	vessel
2019-07-17 20:11:00	2019-07-17 18:51:00	80	vessel
2019-07-10 14:06:00	2019-07-10 12:51:00	75	vessel
2019-07-31 04:20:38	2019-07-31 03:20:38	60	vessel
2020-08-01 21:01:57	2020-08-01 19:41:57	80	vessel
2020-07-30 05:06:57	2020-07-30 04:11:57	55	vessel
2020-07-28 22:56:57	2020-07-28 22:01:57	55	vessel
2020-07-31 08:51:57	2020-07-31 07:51:57	60	vessel
2020-07-31 09:56:57	2020-07-31 08:56:57	60	vessel
2020-07-31 08:31:57	2020-07-31 07:46:57	45	vessel
2020-07-02 04:36:33	2020-07-02 03:51:33	45	vessel
2020-07-14 06:54:10	2020-07-14 05:44:10	70	vessel
2019-07-25 19:42:50	2019-07-25 18:57:50	45	vessel
2021-06-18 13:20:38	2021-06-18 12:25:38	55	vessel
2021-06-22 11:00:38	2021-06-22 10:15:38	45	vessel
2021-07-19 12:26:25	2021-07-19 11:11:25	75	vessel
2021-06-19 11:30:38	2021-06-19 10:40:38	50	vessel
2021-07-21 06:01:20	2021-07-21 05:11:20	50	vessel
2021-07-29 12:40:10	2021-07-29 11:55:10	45	vessel
2021-07-21 05:25:13	2021-07-21 04:25:13	60	vessel
2021-07-21 07:50:13	2021-07-21 06:10:13	100	vessel
2020-07-07 08:15:18	2020-07-07 07:20:18	55	vessel
2020-07-07 09:55:18	2020-07-07 08:40:18	75	vessel
2021-07-21 05:00:13	2021-07-21 03:55:13	65	vessel
2021-07-15 08:15:13	2021-07-15 07:30:13	45	vessel
2020-07-30 13:27:18	2020-07-30 12:22:18	65	vessel
2020-08-03 14:52:18	2020-08-03 14:02:18	50	vessel
2020-08-03 10:47:18	2020-08-03 09:57:18	50	vessel
2020-07-10 02:15:00	2020-07-10 00:45:00	90	vessel
2020-08-20 06:19:31	2020-08-20 05:24:31	55	vessel
2020-07-08 00:40:00	2020-07-07 23:50:00	50	vessel
2020-07-10 02:40:00	2020-07-10 01:10:00	90	vessel
2019-08-06 10:42:07	2019-08-06 07:02:07	220	vessel
2020-07-10 12:40:00	2020-07-10 11:35:00	65	vessel
2020-07-27 06:40:49	2020-07-27 05:35:49	65	vessel
2020-07-10 01:10:00	2020-07-10 00:20:00	50	vessel
2020-07-10 00:35:00	2020-07-09 23:50:00	45	vessel
2020-07-10 09:40:00	2020-07-10 08:55:00	45	vessel
2020-08-20 06:19:31	2020-08-20 05:34:31	45	vessel
2020-07-10 13:45:00	2020-07-10 12:30:00	75	vessel
2020-07-10 00:35:00	2020-07-09 23:45:00	50	vessel
2020-07-10 01:35:00	2020-07-10 00:45:00	50	vessel
2020-07-31 09:11:18	2020-07-31 08:26:18	45	vessel
2020-07-31 12:26:18	2020-07-31 11:21:18	65	vessel
2020-07-22 12:49:57	2020-07-22 11:54:57	55	vessel
2021-08-04 01:26:56	2021-08-03 23:06:56	140	vessel
2020-07-22 22:53:43	2020-07-22 21:33:43	80	vessel
2020-07-19 04:48:43	2020-07-19 03:33:43	75	vessel
2021-08-03 05:07:27	2021-08-03 04:22:27	45	vessel
2021-08-03 08:02:27	2021-08-03 06:52:27	70	vessel
2020-07-11 04:20:03	2020-07-11 03:25:03	55	vessel
2020-06-28 18:24:24	2020-06-28 17:39:24	45	vessel
2020-07-29 04:57:09	2020-07-29 03:32:09	85	vessel
2020-08-01 20:52:09	2020-08-01 20:07:09	45	vessel
2021-07-30 17:33:13	2021-07-30 16:48:13	45	vessel
2021-07-30 14:48:13	2021-07-30 13:48:13	60	vessel
2021-07-22 09:18:41	2021-07-22 08:33:41	45	vessel
2021-06-18 08:41:45	2021-06-18 07:46:45	55	vessel
2020-07-11 19:58:29	2020-07-11 19:08:29	50	vessel
2020-07-10 02:13:32	2020-07-10 01:28:32	45	vessel
2020-07-09 02:08:32	2020-07-09 01:03:32	65	vessel
2020-07-10 03:08:32	2020-07-10 01:38:32	90	vessel
2020-07-09 02:43:32	2020-07-09 00:38:32	125	vessel
2020-07-10 09:43:32	2020-07-10 08:13:32	90	vessel
2020-07-09 01:28:32	2020-07-09 00:43:32	45	vessel
2021-07-21 07:57:56	2021-07-21 07:07:56	50	vessel
2021-07-21 10:07:56	2021-07-21 08:42:56	85	vessel
2021-08-18 14:24:43	2021-08-18 13:34:43	50	vessel
2021-06-18 07:57:43	2021-06-18 06:52:43	65	vessel
2021-08-06 05:09:16	2021-08-06 04:09:16	60	vessel
2021-08-14 13:20:38	2021-08-14 12:35:38	45	vessel
2021-08-27 19:06:13	2021-08-27 18:16:13	50	vessel
2021-08-15 15:13:00	2021-08-15 14:23:00	50	vessel
2021-08-14 18:28:26	2021-08-14 17:33:26	55	vessel
2021-08-14 17:58:26	2021-08-14 17:08:26	50	vessel
2021-06-24 11:57:56	2021-06-24 10:47:56	70	vessel
2021-06-18 11:22:56	2021-06-18 10:37:56	45	vessel
2021-06-26 23:22:56	2021-06-26 22:37:56	45	vessel
2021-08-12 13:09:10	2021-08-12 12:19:10	50	vessel
2021-08-14 10:34:14	2021-08-14 09:49:14	45	vessel
2021-08-09 08:13:34	2021-08-09 07:23:34	50	vessel
2021-08-09 04:43:34	2021-08-09 03:43:34	60	vessel
2021-08-09 01:23:34	2021-08-09 00:33:34	50	vessel
2021-07-30 20:02:14	2021-07-30 19:12:14	50	vessel
2021-08-14 09:22:00	2021-08-14 08:37:00	45	vessel
2021-07-21 10:45:33	2021-07-21 09:45:33	60	vessel
2021-07-18 05:55:43	2021-07-18 05:05:43	50	vessel
2021-08-04 19:39:23	2021-08-04 18:49:23	50	vessel
2021-08-12 13:42:25	2021-08-12 12:07:25	95	vessel
2021-07-23 05:18:09	2021-07-23 04:13:09	65	vessel
2021-08-06 14:17:35	2021-08-06 13:32:35	45	vessel
2021-08-06 12:07:35	2021-08-06 11:02:35	65	vessel
2021-08-13 12:14:00	2021-08-13 11:49:00	25	vessel
2021-08-14 11:44:20	2021-08-14 10:49:20	55	vessel
2021-08-05 08:41:32	2021-08-05 07:56:32	45	vessel
2020-08-20 10:44:51	2020-08-20 09:59:51	45	vessel
2021-08-06 16:19:15	2021-08-06 15:34:15	45	vessel
2015-08-04 01:56:28	2015-08-04 00:26:28	90	vessel
2015-08-04 04:16:28	2015-08-04 03:16:28	60	vessel
2015-09-07 06:00:08	2015-09-07 05:10:08	50	vessel
2015-09-09 06:15:08	2015-09-09 05:30:08	45	vessel
2015-08-04 02:36:28	2015-08-04 00:36:28	120	vessel
2015-08-04 04:16:28	2015-08-04 03:26:28	50	vessel
2021-06-22 14:30:03	2021-06-22 13:25:03	65	vessel
2016-08-01 03:21:55	2016-08-01 02:31:55	50	vessel
2021-06-22 10:25:03	2021-06-22 06:40:03	225	vessel
2021-06-22 15:05:03	2021-06-22 14:05:03	60	vessel
2021-06-22 10:55:03	2021-06-22 09:30:03	85	vessel
2021-06-23 05:05:03	2021-06-23 03:30:03	95	vessel
2021-06-22 05:45:03	2021-06-22 05:00:03	45	vessel
2021-06-22 11:30:03	2021-06-22 10:15:03	75	vessel
2019-07-23 06:50:54	2019-07-23 05:10:54	100	vessel
2019-07-26 17:40:54	2019-07-26 16:40:54	60	vessel
2016-07-19 05:07:28	2016-07-19 04:17:28	50	vessel
2016-07-18 03:22:28	2016-07-18 02:27:28	55	vessel
2016-07-19 11:17:28	2016-07-19 09:57:28	80	vessel
2015-08-04 02:18:03	2015-08-04 01:13:03	65	vessel
2015-08-03 01:08:03	2015-08-02 23:43:03	85	vessel
2015-08-03 02:23:03	2015-08-02 23:43:03	160	vessel
2015-08-04 02:08:03	2015-08-04 01:18:03	50	vessel
2016-08-23 14:09:33	2016-08-23 13:24:33	45	vessel
2016-08-30 06:45:22	2016-08-30 05:50:22	55	vessel
2017-08-04 09:25:17	2017-08-04 08:40:17	45	vessel
2017-08-04 04:25:17	2017-08-04 03:40:17	45	vessel
2017-08-04 04:55:17	2017-08-04 04:10:17	45	vessel
2017-08-11 10:41:20	2017-08-11 09:36:20	65	vessel
2017-08-04 10:20:17	2017-08-04 08:55:17	85	vessel
2017-08-03 01:35:17	2017-08-03 00:40:17	55	vessel
2017-08-05 14:20:17	2017-08-05 13:25:17	55	vessel
2017-08-05 06:10:17	2017-08-05 05:25:17	45	vessel
2017-08-10 16:18:08	2017-08-10 14:53:08	85	vessel
2015-08-28 05:03:06	2015-08-28 04:13:06	50	vessel
2015-08-05 05:47:07	2015-08-05 04:27:07	80	vessel
2015-08-28 14:13:06	2015-08-28 13:28:06	45	vessel
2015-07-29 05:56:57	2015-07-29 05:06:57	50	vessel
2015-08-25 19:13:06	2015-08-25 18:28:06	45	vessel
2015-09-17 05:07:41	2015-09-17 04:22:41	45	vessel
2021-06-18 08:40:15	2021-06-18 05:55:15	165	vessel
2021-06-18 07:10:15	2021-06-18 05:55:15	75	vessel
2021-06-18 06:50:15	2021-06-18 05:55:15	55	vessel
2021-06-18 09:15:15	2021-06-18 06:50:15	145	vessel
2021-06-18 10:25:15	2021-06-18 09:30:15	55	vessel
2018-07-04 17:02:50	2018-07-04 16:17:50	45	vessel
2017-06-15 11:00:48	2017-06-15 10:15:48	45	vessel
2017-06-15 12:40:48	2017-06-15 11:00:48	100	vessel
2017-07-17 14:15:06	2017-07-17 13:20:06	55	vessel
2017-06-12 13:45:48	2017-06-12 12:50:48	55	vessel
2017-06-12 14:40:48	2017-06-12 13:45:48	55	vessel
2017-06-13 08:30:48	2017-06-13 05:30:48	180	vessel
2017-06-13 10:00:48	2017-06-13 08:30:48	90	vessel
2017-06-13 14:40:48	2017-06-13 13:05:48	95	vessel
2017-06-14 05:40:48	2017-06-14 04:10:48	90	vessel
2017-06-14 07:25:48	2017-06-14 05:40:48	105	vessel
2017-06-14 12:20:48	2017-06-14 11:00:48	80	vessel
2017-06-14 14:20:48	2017-06-14 12:40:48	100	vessel
2017-06-16 07:30:48	2017-06-16 05:45:48	105	vessel
2017-07-17 13:25:06	2017-07-17 12:05:06	80	vessel
2017-07-17 14:45:06	2017-07-17 13:50:06	55	vessel
2017-08-30 06:14:34	2017-08-30 05:24:34	50	vessel
2017-06-16 13:05:48	2017-06-16 12:00:48	65	vessel
2017-07-17 09:50:06	2017-07-17 08:40:06	70	vessel
2017-08-02 10:36:54	2017-08-02 06:46:54	230	vessel
2017-08-02 13:21:54	2017-08-02 10:41:54	160	vessel
2017-08-30 06:59:34	2017-08-30 06:14:34	45	vessel
2017-08-30 09:14:34	2017-08-30 08:04:34	70	vessel
2017-07-16 09:45:06	2017-07-16 09:00:06	45	vessel
2017-08-02 11:56:54	2017-08-02 11:06:54	50	vessel
2017-07-25 09:33:34	2017-07-25 08:23:34	70	vessel
2015-09-08 07:19:44	2015-09-08 06:34:44	45	vessel
2016-08-04 08:31:22	2016-08-04 07:46:22	45	vessel
2017-07-20 02:25:06	2017-07-20 00:40:06	105	vessel
2017-07-20 04:20:06	2017-07-20 03:25:06	55	vessel
2017-07-17 04:45:11	2017-07-17 04:00:11	45	vessel
2019-06-20 12:23:30	2019-06-20 11:08:30	75	vessel
2019-06-20 10:43:30	2019-06-20 08:58:30	105	vessel
2019-06-21 04:33:30	2019-06-21 03:38:30	55	vessel
2019-06-21 04:33:30	2019-06-21 03:43:30	50	vessel
2021-06-17 05:00:02	2021-06-17 03:45:02	75	vessel
2021-06-16 04:40:02	2021-06-16 03:35:02	65	vessel
2021-06-16 23:45:02	2021-06-16 21:50:02	115	vessel
2019-07-25 03:35:14	2019-07-25 02:50:14	45	vessel
2021-06-15 05:35:02	2021-06-15 04:10:02	85	vessel
2021-06-16 14:10:02	2021-06-16 13:00:02	70	vessel
2019-07-25 08:45:14	2019-07-25 07:55:14	50	vessel
2019-06-21 08:13:30	2019-06-21 07:23:30	50	vessel
2019-06-20 06:32:15	2019-06-20 04:07:15	145	vessel
2021-06-21 14:15:03	2021-06-21 13:15:03	60	vessel
2021-06-21 13:10:03	2021-06-21 11:45:03	85	vessel
2015-07-27 11:37:44	2015-07-27 10:12:44	85	vessel
2016-07-18 04:18:56	2016-07-18 03:33:56	45	vessel
2021-06-18 11:45:03	2021-06-18 10:10:03	95	vessel
2021-06-18 14:05:03	2021-06-18 12:35:03	90	vessel
2017-07-31 05:19:25	2017-07-31 04:24:25	55	vessel
2021-06-18 12:45:03	2021-06-18 11:05:03	100	vessel
2018-06-30 14:05:00	2018-06-30 13:15:00	50	vessel
2019-07-28 10:55:14	2019-07-28 10:10:14	45	vessel
2021-06-18 16:15:03	2021-06-18 15:15:03	60	vessel
2018-06-30 13:50:00	2018-06-30 12:35:00	75	vessel
2017-08-01 07:04:25	2017-08-01 06:19:25	45	vessel
2017-08-03 11:16:45	2017-08-03 10:26:45	50	vessel
2018-07-31 10:40:06	2018-07-31 09:35:06	65	vessel
2018-07-24 12:20:09	2018-07-24 11:35:09	45	vessel
2018-07-24 12:45:09	2018-07-24 11:55:09	50	vessel
2018-07-27 12:20:07	2018-07-27 09:25:07	175	vessel
2018-07-30 10:35:06	2018-07-30 07:55:06	160	vessel
2018-07-25 06:10:09	2018-07-25 05:15:09	55	vessel
2018-07-31 08:00:06	2018-07-31 06:35:06	85	vessel
2016-07-23 09:52:14	2016-07-23 09:02:14	50	vessel
2016-07-21 00:57:14	2016-07-20 23:57:14	60	vessel
2017-08-01 10:46:37	2017-08-01 09:31:37	75	vessel
2019-07-11 11:14:02	2019-07-11 08:34:02	160	vessel
2015-07-28 07:02:52	2015-07-28 05:37:52	85	vessel
2015-07-28 09:32:52	2015-07-28 08:32:52	60	vessel
2019-08-02 13:38:43	2019-08-02 12:23:43	75	vessel
2019-07-08 04:49:02	2019-07-08 04:04:02	45	vessel
2020-08-18 09:58:01	2020-08-18 09:08:01	50	vessel
2018-08-08 07:34:04	2018-08-08 06:44:04	50	vessel
2018-08-08 02:44:04	2018-08-07 23:54:04	170	vessel
2018-08-08 04:59:04	2018-08-08 03:34:04	85	vessel
2019-07-11 05:24:02	2019-07-11 04:39:02	45	vessel
2019-07-11 13:59:02	2019-07-11 12:59:02	60	vessel
2019-07-10 04:59:02	2019-07-10 03:59:02	60	vessel
2019-07-10 03:04:02	2019-07-10 00:54:02	130	vessel
2019-07-10 10:24:02	2019-07-10 09:04:02	80	vessel
2019-07-10 10:04:02	2019-07-10 08:24:02	100	vessel
2019-07-10 15:29:02	2019-07-10 13:59:02	90	vessel
2018-08-08 02:39:04	2018-08-08 01:19:04	80	vessel
2018-08-08 04:24:04	2018-08-08 03:14:04	70	vessel
2019-07-11 20:49:02	2019-07-11 20:04:02	45	vessel
2019-08-19 06:42:36	2019-08-19 05:42:36	60	vessel
2015-07-28 14:27:52	2015-07-28 13:17:52	70	vessel
2015-08-31 06:51:59	2015-08-31 05:56:59	55	vessel
2015-08-10 05:35:16	2015-08-10 04:50:16	45	vessel
2016-08-12 05:25:52	2016-08-12 04:40:52	45	vessel
2017-07-19 17:40:44	2017-07-19 12:40:44	300	vessel
2015-08-24 13:57:31	2015-08-24 13:02:31	55	vessel
2015-08-24 13:57:31	2015-08-24 13:07:31	50	vessel
2015-08-27 13:44:40	2015-08-27 12:54:40	50	vessel
2015-08-05 08:06:45	2015-08-05 07:21:45	45	vessel
2016-08-11 05:17:37	2016-08-11 04:32:37	45	vessel
2016-08-11 05:02:37	2016-08-11 04:17:37	45	vessel
2016-08-09 04:42:37	2016-08-09 03:52:37	50	vessel
2016-09-01 09:32:32	2016-09-01 08:47:32	45	vessel
2020-07-31 18:38:43	2020-07-31 17:43:43	55	vessel
2020-07-27 13:53:43	2020-07-27 13:03:43	50	vessel
2019-08-17 16:44:56	2019-08-17 15:59:56	45	vessel
2019-06-19 13:19:11	2019-06-19 12:14:11	65	vessel
2020-07-07 04:28:27	2020-07-07 03:43:27	45	vessel
2020-07-09 04:33:27	2020-07-09 03:08:27	85	vessel
2020-07-09 03:28:27	2020-07-09 02:28:27	60	vessel
2020-07-09 02:53:27	2020-07-09 00:48:27	125	vessel
2020-07-07 10:28:27	2020-07-07 09:33:27	55	vessel
2020-07-09 02:03:27	2020-07-09 01:03:27	60	vessel
2020-07-09 02:53:27	2020-07-09 01:13:27	100	vessel
2017-08-28 06:21:45	2017-08-28 05:16:45	65	vessel
2019-07-11 11:55:48	2019-07-11 09:50:48	125	vessel
2019-07-12 13:10:46	2019-07-12 11:30:46	100	vessel
2017-08-29 06:42:36	2017-08-29 05:27:36	75	vessel
2020-07-07 04:55:01	2020-07-07 03:55:01	60	vessel
2020-07-07 04:25:01	2020-07-07 03:40:01	45	vessel
2019-07-09 07:30:54	2019-07-09 06:20:54	70	vessel
2019-07-09 05:45:54	2019-07-09 04:20:54	85	vessel
2016-08-10 06:06:44	2016-08-10 04:41:44	85	vessel
2016-08-11 06:22:19	2016-08-11 05:27:19	55	vessel
2016-09-01 14:25:42	2016-09-01 13:20:42	65	vessel
2016-08-16 14:21:32	2016-08-16 11:11:32	190	vessel
2016-08-12 13:48:09	2016-08-12 12:38:09	70	vessel
2016-08-30 05:53:04	2016-08-30 04:53:04	60	vessel
2016-08-11 14:02:19	2016-08-11 13:12:19	50	vessel
2016-08-18 16:17:41	2016-08-18 15:32:41	45	vessel
2016-09-06 01:59:54	2016-09-06 01:09:54	50	vessel
2016-09-07 07:36:44	2016-09-07 06:51:44	45	vessel
2019-06-20 13:15:12	2019-06-20 12:00:12	75	vessel
2019-06-20 15:05:12	2019-06-20 14:10:12	55	vessel
2019-06-17 09:00:12	2019-06-17 08:00:12	60	vessel
2019-06-18 10:05:12	2019-06-18 09:15:12	50	vessel
2019-06-18 12:50:12	2019-06-18 11:55:12	55	vessel
2019-06-19 09:50:12	2019-06-19 07:35:12	135	vessel
2017-08-23 19:40:05	2017-08-23 18:45:05	55	vessel
2019-06-18 05:30:12	2019-06-18 04:20:12	70	vessel
2019-06-18 10:05:12	2019-06-18 05:55:12	250	vessel
2019-06-20 09:25:12	2019-06-20 08:15:12	70	vessel
2019-06-20 10:45:12	2019-06-20 09:45:12	60	vessel
2017-09-01 15:50:05	2017-09-01 15:00:05	50	vessel
2019-06-25 04:15:12	2019-06-25 03:00:12	75	vessel
2019-06-22 04:00:12	2019-06-22 03:05:12	55	vessel
2019-06-22 05:00:12	2019-06-22 04:00:12	60	vessel
2017-07-29 07:30:09	2017-07-29 06:35:09	55	vessel
2016-08-31 07:46:32	2016-08-31 06:41:32	65	vessel
2020-07-16 13:46:50	2020-07-16 12:41:50	65	vessel
2020-07-16 10:21:50	2020-07-16 09:11:50	70	vessel
2020-07-14 03:56:50	2020-07-14 03:06:50	50	vessel
2020-07-09 05:31:51	2020-07-09 04:31:51	60	vessel
2019-07-16 04:59:16	2019-07-16 03:59:16	60	vessel
2019-07-15 22:44:16	2019-07-15 21:44:16	60	vessel
2019-07-15 23:34:16	2019-07-15 22:39:16	55	vessel
2016-08-09 16:40:40	2016-08-09 15:55:40	45	vessel
2016-08-08 17:50:40	2016-08-08 16:55:40	55	vessel
2019-07-04 08:05:03	2019-07-04 06:35:03	90	vessel
2016-07-12 10:17:35	2016-07-12 09:32:35	45	vessel
2019-07-03 13:25:03	2019-07-03 12:25:03	60	vessel
2019-07-04 12:15:03	2019-07-04 11:05:03	70	vessel
2019-07-03 14:10:03	2019-07-03 13:25:03	45	vessel
2019-07-02 12:55:03	2019-07-02 11:30:03	85	vessel
2019-07-02 05:20:03	2019-07-02 04:30:03	50	vessel
2019-07-02 11:25:03	2019-07-02 10:35:03	50	vessel
2019-07-06 09:15:03	2019-07-06 07:55:03	80	vessel
2017-06-13 12:11:22	2017-06-13 11:16:22	55	vessel
2016-07-10 17:37:35	2016-07-10 16:42:35	55	vessel
2015-09-10 09:31:23	2015-09-10 08:36:23	55	vessel
2015-09-08 09:26:23	2015-09-08 08:16:23	70	vessel
2015-08-18 14:15:27	2015-08-18 13:25:27	50	vessel
2016-08-23 14:00:44	2016-08-23 13:05:44	55	vessel
2016-08-24 06:07:18	2016-08-24 05:12:18	55	vessel
2017-07-12 03:53:44	2017-07-12 02:48:44	65	vessel
2015-09-08 07:57:59	2015-09-08 07:02:59	55	vessel
2017-07-04 02:12:19	2017-07-04 00:52:19	80	vessel
2017-07-03 03:27:19	2017-07-03 02:17:19	70	vessel
2017-07-03 02:57:19	2017-07-03 01:57:19	60	vessel
2016-07-13 05:31:13	2016-07-13 04:46:13	45	vessel
2016-07-14 08:46:13	2016-07-14 07:56:13	50	vessel
2017-07-03 15:57:19	2017-07-03 14:37:19	80	vessel
2017-07-27 13:17:34	2017-07-27 12:32:34	45	vessel
2016-07-13 04:51:13	2016-07-13 04:06:13	45	vessel
2017-07-03 04:12:19	2017-07-03 03:12:19	60	vessel
2017-07-29 22:09:13	2017-07-29 19:14:13	175	vessel
2016-08-03 10:49:36	2016-08-03 09:59:36	50	vessel
2016-08-03 13:44:36	2016-08-03 11:14:36	150	vessel
2016-07-29 11:50:47	2016-07-29 10:25:47	85	vessel
2018-08-03 12:14:05	2018-08-03 10:54:05	80	vessel
2015-07-27 13:55:13	2015-07-27 11:35:13	140	vessel
2017-08-02 10:10:50	2017-08-02 09:25:50	45	vessel
2017-08-04 06:37:23	2017-08-04 05:47:23	50	vessel
2017-08-02 06:20:50	2017-08-02 05:35:50	45	vessel
2017-08-02 10:45:50	2017-08-02 09:25:50	80	vessel
2017-07-31 04:19:14	2017-07-31 03:09:14	70	vessel
2017-08-18 06:18:13	2017-08-18 05:18:13	60	vessel
2016-07-30 11:43:51	2016-07-30 10:48:51	55	vessel
2015-07-25 15:42:37	2015-07-25 14:57:37	45	vessel
2019-07-26 12:47:43	2019-07-26 12:02:43	45	vessel
2016-08-10 07:04:27	2016-08-10 05:59:27	65	vessel
2015-08-03 04:50:58	2015-08-03 04:05:58	45	vessel
2015-07-31 04:37:55	2015-07-31 03:47:55	50	vessel
2015-09-01 07:17:28	2015-09-01 06:12:28	65	vessel
2015-07-30 13:12:55	2015-07-30 12:12:55	60	vessel
2015-08-04 02:20:58	2015-08-04 00:55:58	85	vessel
2015-08-04 00:10:58	2015-08-03 23:15:58	55	vessel
2015-08-03 05:35:58	2015-08-03 04:25:58	70	vessel
2015-08-06 03:35:01	2015-08-06 02:35:01	60	vessel
2015-08-04 02:45:58	2015-08-04 00:50:58	115	vessel
2015-08-06 18:00:01	2015-08-06 17:10:01	50	vessel
2015-08-06 22:50:01	2015-08-06 21:40:01	70	vessel
2020-07-14 09:00:01	2020-07-14 08:10:01	50	vessel
2020-07-12 01:45:01	2020-07-12 00:35:01	70	vessel
2015-08-05 07:46:11	2015-08-05 06:21:11	85	vessel
2015-08-10 05:28:33	2015-08-10 04:18:33	70	vessel
2018-07-04 13:49:17	2018-07-04 13:04:17	45	vessel
2018-07-31 08:32:38	2018-07-31 07:42:38	50	vessel
2018-07-31 13:12:38	2018-07-31 12:07:38	65	vessel
2019-07-13 21:40:01	2019-07-13 20:25:01	75	vessel
2019-07-13 22:15:01	2019-07-13 21:25:01	50	vessel
2017-07-11 18:52:55	2017-07-11 18:07:55	45	vessel
2017-07-16 23:02:55	2017-07-16 21:52:55	70	vessel
2017-07-13 09:52:55	2017-07-13 08:52:55	60	vessel
2017-07-16 23:42:55	2017-07-16 22:02:55	100	vessel
2017-07-17 02:22:55	2017-07-17 01:22:55	60	vessel
2017-07-14 04:22:55	2017-07-14 03:32:55	50	vessel
2017-07-14 05:17:55	2017-07-14 04:22:55	55	vessel
2017-07-13 10:22:55	2017-07-13 09:37:55	45	vessel
2017-07-17 07:02:55	2017-07-17 06:17:55	45	vessel
2017-07-16 23:17:55	2017-07-16 22:07:55	70	vessel
2017-07-11 19:27:55	2017-07-11 18:27:55	60	vessel
2017-07-11 07:52:55	2017-07-11 06:22:55	90	vessel
2017-07-07 07:13:20	2017-07-07 06:18:20	55	vessel
2017-07-16 12:47:55	2017-07-16 12:02:55	45	vessel
2017-07-21 06:30:28	2017-07-21 05:30:28	60	vessel
2017-08-03 17:00:19	2017-08-03 16:10:19	50	vessel
2021-06-17 04:25:03	2021-06-17 03:35:03	50	vessel
2021-06-14 04:40:03	2021-06-14 03:50:03	50	vessel
2018-07-05 04:43:14	2018-07-05 03:58:14	45	vessel
2021-06-11 05:35:03	2021-06-11 03:20:03	135	vessel
2019-07-18 08:16:16	2019-07-18 07:31:16	45	vessel
2019-07-17 21:16:16	2019-07-17 20:26:16	50	vessel
2021-06-15 08:20:03	2021-06-15 06:45:03	95	vessel
2019-07-16 09:21:16	2019-07-16 08:36:16	45	vessel
2019-07-16 15:21:16	2019-07-16 14:21:16	60	vessel
2019-07-17 03:56:16	2019-07-17 03:11:16	45	vessel
2021-06-14 05:45:03	2021-06-14 04:50:03	55	vessel
2021-06-14 09:55:03	2021-06-14 06:55:03	180	vessel
2019-07-16 13:36:16	2019-07-16 12:01:16	95	vessel
2018-07-03 07:53:14	2018-07-03 06:03:14	110	vessel
2021-06-18 04:30:03	2021-06-18 03:40:03	50	vessel
2018-07-06 02:48:14	2018-07-06 00:53:14	115	vessel
2018-07-05 09:28:14	2018-07-05 08:18:14	70	vessel
2019-07-16 06:41:16	2019-07-16 05:26:16	75	vessel
2019-07-16 10:41:16	2019-07-16 08:56:16	105	vessel
2018-07-03 05:23:14	2018-07-03 04:33:14	50	vessel
2021-06-14 10:35:03	2021-06-14 09:50:03	45	vessel
2021-06-17 14:35:03	2021-06-17 13:50:03	45	vessel
2021-06-14 04:55:03	2021-06-14 04:10:03	45	vessel
2021-06-18 07:00:03	2021-06-18 05:45:03	75	vessel
2021-06-18 04:55:03	2021-06-18 04:10:03	45	vessel
2021-06-20 04:10:03	2021-06-20 03:05:03	65	vessel
2021-06-13 15:35:03	2021-06-13 14:50:03	45	vessel
2021-06-17 08:30:03	2021-06-17 07:45:03	45	vessel
2021-06-17 04:50:03	2021-06-17 04:00:03	50	vessel
2021-06-17 05:05:03	2021-06-17 04:15:03	50	vessel
2020-07-16 10:21:38	2020-07-16 09:11:38	70	vessel
2018-07-05 10:19:40	2018-07-05 09:24:40	55	vessel
2019-07-05 08:10:22	2019-07-05 07:25:22	45	vessel
2018-08-09 23:52:28	2018-08-09 23:07:28	45	vessel
2019-07-05 10:05:22	2019-07-05 08:55:22	70	vessel
2019-07-05 11:50:22	2019-07-05 11:05:22	45	vessel
2018-08-09 03:52:28	2018-08-09 01:12:28	160	vessel
2019-07-25 18:31:06	2019-07-25 17:36:06	55	vessel
2018-07-02 10:04:38	2018-07-02 08:49:38	75	vessel
2019-07-08 14:45:22	2019-07-08 12:15:22	150	vessel
2019-07-09 08:20:22	2019-07-09 06:15:22	125	vessel
2020-07-08 17:06:38	2020-07-08 16:21:38	45	vessel
2019-07-10 19:05:22	2019-07-10 18:20:22	45	vessel
2016-09-06 12:36:31	2016-09-06 11:41:31	55	vessel
2016-08-15 20:01:36	2016-08-15 19:01:36	60	vessel
2016-08-16 05:26:36	2016-08-16 04:36:36	50	vessel
2020-07-15 05:47:24	2020-07-15 04:42:24	65	vessel
2016-09-01 09:37:42	2016-09-01 08:42:42	55	vessel
2016-09-01 09:37:42	2016-09-01 08:52:42	45	vessel
2016-08-24 14:51:39	2016-08-24 13:46:39	65	vessel
2018-07-02 13:59:06	2018-07-02 13:09:06	50	vessel
2020-07-16 04:32:24	2020-07-16 03:47:24	45	vessel
2017-08-21 09:35:49	2017-08-21 08:10:49	85	vessel
2017-07-17 12:57:32	2017-07-17 12:07:32	50	vessel
2017-08-02 09:19:18	2017-08-02 08:19:18	60	vessel
2018-07-09 06:16:00	2018-07-09 04:46:00	90	vessel
2018-07-30 12:11:17	2018-07-30 11:11:17	60	vessel
2019-07-25 08:52:27	2019-07-25 08:07:27	45	vessel
2019-07-25 04:57:27	2019-07-25 04:02:27	55	vessel
2019-07-08 05:25:46	2019-07-08 04:30:46	55	vessel
2019-07-09 04:45:46	2019-07-09 03:55:46	50	vessel
2018-07-31 14:24:24	2018-07-31 13:34:24	50	vessel
2019-07-08 05:40:46	2019-07-08 04:50:46	50	vessel
2019-07-10 14:38:01	2019-07-10 13:53:01	45	vessel
2019-07-03 15:03:01	2019-07-03 14:13:01	50	vessel
2019-07-04 06:53:01	2019-07-04 05:28:01	85	vessel
2019-07-03 02:48:01	2019-07-03 02:03:01	45	vessel
2019-07-04 09:38:01	2019-07-04 08:53:01	45	vessel
2019-07-10 04:53:01	2019-07-10 03:58:01	55	vessel
2019-07-04 09:48:01	2019-07-04 08:03:01	105	vessel
2019-07-05 14:38:01	2019-07-05 13:43:01	55	vessel
2019-07-03 03:18:01	2019-07-03 02:28:01	50	vessel
2019-07-04 07:38:01	2019-07-04 06:38:01	60	vessel
2019-07-02 13:23:01	2019-07-02 11:33:01	110	vessel
2019-07-04 08:48:01	2019-07-04 07:23:01	85	vessel
2019-07-09 08:18:01	2019-07-09 06:13:01	125	vessel
2017-07-31 11:03:41	2017-07-31 10:03:41	60	vessel
2017-08-23 19:22:13	2017-08-23 18:32:13	50	vessel
2017-06-16 14:08:49	2017-06-16 13:23:49	45	vessel
2017-08-23 13:17:13	2017-08-23 12:22:13	55	vessel
2019-07-12 14:27:21	2019-07-12 13:32:21	55	vessel
2017-08-03 05:24:04	2017-08-03 04:29:04	55	vessel
2017-06-14 08:46:00	2017-06-14 07:21:00	85	vessel
2017-06-14 14:21:00	2017-06-14 12:46:00	95	vessel
2017-06-15 10:06:00	2017-06-15 06:26:00	220	vessel
2017-06-23 04:01:00	2017-06-23 03:06:00	55	vessel
2017-06-23 11:11:00	2017-06-23 10:21:00	50	vessel
2017-06-15 10:56:00	2017-06-15 09:16:00	100	vessel
2017-06-15 13:21:00	2017-06-15 12:06:00	75	vessel
2019-07-18 02:47:21	2019-07-18 01:47:21	60	vessel
2019-07-18 04:12:21	2019-07-18 03:22:21	50	vessel
2016-07-22 00:40:34	2016-07-21 23:20:34	80	vessel
2015-08-05 11:54:34	2015-08-05 10:39:34	75	vessel
2016-07-22 00:40:34	2016-07-21 23:45:34	55	vessel
2016-07-22 06:54:01	2016-07-22 05:54:01	60	vessel
2017-07-20 02:41:17	2017-07-20 01:41:17	60	vessel
2017-07-19 04:16:17	2017-07-19 03:26:17	50	vessel
2017-08-04 06:45:33	2017-08-04 05:30:33	75	vessel
2017-08-04 01:40:33	2017-08-03 23:05:33	155	vessel
2017-07-18 11:01:17	2017-07-18 10:06:17	55	vessel
2017-07-20 04:11:17	2017-07-20 03:26:17	45	vessel
2017-07-20 02:51:17	2017-07-20 02:01:17	50	vessel
2019-06-20 11:26:08	2019-06-20 10:21:08	65	vessel
2019-06-21 17:06:08	2019-06-21 16:06:08	60	vessel
2015-08-10 06:25:45	2015-08-10 05:25:45	60	vessel
2017-07-17 05:15:09	2017-07-17 04:25:09	50	vessel
2017-07-14 04:40:09	2017-07-14 03:45:09	55	vessel
2018-07-31 07:24:06	2018-07-31 06:34:06	50	vessel
2018-07-10 11:54:06	2018-07-10 11:04:06	50	vessel
2017-06-15 14:20:26	2017-06-15 10:25:26	235	vessel
2017-06-22 06:35:10	2017-06-22 05:20:10	75	vessel
2017-06-20 14:55:10	2017-06-20 14:10:10	45	vessel
2017-06-12 05:15:26	2017-06-12 03:55:26	80	vessel
2017-06-14 07:50:26	2017-06-14 06:15:26	95	vessel
2017-06-14 09:05:26	2017-06-14 08:15:26	50	vessel
2017-06-14 10:55:26	2017-06-14 10:10:26	45	vessel
2017-06-21 11:45:10	2017-06-21 08:35:10	190	vessel
2017-06-21 13:25:10	2017-06-21 11:55:10	90	vessel
2017-06-20 13:20:10	2017-06-20 11:00:10	140	vessel
2017-06-17 17:00:10	2017-06-17 15:25:10	95	vessel
2017-08-17 16:48:20	2017-08-17 16:03:20	45	vessel
2020-08-11 10:37:43	2020-08-11 09:27:43	70	vessel
2020-08-11 11:47:43	2020-08-11 10:42:43	65	vessel
2020-08-11 11:02:43	2020-08-11 09:42:43	80	vessel
2018-07-31 11:10:03	2018-07-31 10:05:03	65	vessel
2018-08-03 07:19:06	2018-08-03 05:29:06	110	vessel
2018-08-03 12:19:06	2018-08-03 10:09:06	130	vessel
2019-08-09 14:05:18	2019-08-09 13:15:18	50	vessel
2018-07-31 13:45:03	2018-07-31 12:45:03	60	vessel
2018-07-16 07:38:32	2018-07-16 06:03:32	95	vessel
2020-07-01 05:05:03	2020-07-01 04:20:03	45	vessel
2018-07-10 08:07:25	2018-07-10 07:17:25	50	vessel
2018-07-10 13:47:25	2018-07-10 10:52:25	175	vessel
2018-07-27 13:38:49	2018-07-27 11:58:49	100	vessel
2018-08-03 06:08:45	2018-08-03 04:43:45	85	vessel
2017-08-31 14:12:08	2017-08-31 13:02:08	70	vessel
2018-07-26 10:33:48	2018-07-26 09:28:48	65	vessel
2020-07-02 13:20:03	2020-07-02 12:25:03	55	vessel
2020-07-01 05:05:03	2020-07-01 04:15:03	50	vessel
2020-07-01 04:25:03	2020-07-01 03:10:03	75	vessel
2020-07-02 11:50:03	2020-07-02 11:05:03	45	vessel
2015-07-31 10:01:06	2015-07-31 09:16:06	45	vessel
2016-07-28 17:21:29	2016-07-28 16:36:29	45	vessel
2016-07-30 08:03:27	2016-07-30 07:08:27	55	vessel
2019-07-08 06:55:03	2019-07-08 06:00:03	55	vessel
2017-08-02 14:25:08	2017-08-02 13:35:08	50	vessel
2017-08-02 14:25:08	2017-08-02 13:30:08	55	vessel
2019-07-05 14:15:03	2019-07-05 13:00:03	75	vessel
2019-07-08 13:55:03	2019-07-08 13:05:03	50	vessel
2019-07-12 05:20:03	2019-07-12 04:20:03	60	vessel
2019-07-12 07:50:03	2019-07-12 07:05:03	45	vessel
2017-08-18 06:24:25	2017-08-18 05:34:25	50	vessel
2019-07-08 06:30:03	2019-07-08 05:45:03	45	vessel
2019-07-07 10:15:03	2019-07-07 09:30:03	45	vessel
2018-08-23 13:34:53	2018-08-23 12:29:53	65	vessel
2018-08-23 14:04:53	2018-08-23 13:19:53	45	vessel
2018-08-24 14:24:53	2018-08-24 13:39:53	45	vessel
2019-07-17 13:14:43	2019-07-17 12:14:43	60	vessel
2019-07-17 14:29:43	2019-07-17 12:14:43	135	vessel
2017-08-08 04:48:04	2017-08-08 03:58:04	50	vessel
2017-08-06 22:33:04	2017-08-06 21:43:04	50	vessel
2017-08-06 23:03:04	2017-08-06 21:33:04	90	vessel
2017-08-07 05:58:04	2017-08-07 04:58:04	60	vessel
2017-08-07 10:08:04	2017-08-07 08:58:04	70	vessel
2017-07-18 12:26:36	2017-07-18 11:41:36	45	vessel
2019-07-04 21:09:02	2019-07-04 20:24:02	45	vessel
2019-07-05 04:44:02	2019-07-05 03:19:02	85	vessel
2020-07-20 08:33:54	2020-07-20 07:38:54	55	vessel
2019-07-05 20:54:02	2019-07-05 20:04:02	50	vessel
2019-07-09 12:39:02	2019-07-09 11:39:02	60	vessel
2019-07-08 04:34:02	2019-07-08 03:14:02	80	vessel
2017-07-20 09:20:31	2017-07-20 08:10:31	70	vessel
2019-07-22 13:20:05	2019-07-22 12:15:05	65	vessel
2017-07-21 06:20:31	2017-07-21 05:30:31	50	vessel
2017-07-21 11:35:31	2017-07-21 10:25:31	70	vessel
2019-07-24 07:55:05	2019-07-24 07:10:05	45	vessel
2019-07-24 07:55:05	2019-07-24 06:35:05	80	vessel
2017-07-21 05:15:31	2017-07-21 04:20:31	55	vessel
2018-07-21 15:12:38	2018-07-21 14:17:38	55	vessel
2018-07-27 13:22:36	2018-07-27 12:12:36	70	vessel
2017-07-04 12:56:03	2017-07-04 11:06:03	110	vessel
2018-07-26 21:02:36	2018-07-26 19:27:36	95	vessel
2017-07-29 12:26:40	2017-07-29 11:41:40	45	vessel
2018-06-20 06:28:02	2018-06-20 05:33:02	55	vessel
2018-06-23 11:09:20	2018-06-23 10:19:20	50	vessel
2017-08-14 10:38:31	2017-08-14 09:18:31	80	vessel
2019-07-05 05:53:56	2019-07-05 04:53:56	60	vessel
2019-07-05 06:43:56	2019-07-05 05:43:56	60	vessel
2019-07-05 09:08:56	2019-07-05 08:23:56	45	vessel
2019-07-05 06:13:56	2019-07-05 04:53:56	80	vessel
2019-07-05 11:43:56	2019-07-05 10:53:56	50	vessel
2020-06-30 20:20:47	2020-06-30 19:35:47	45	vessel
2018-07-04 05:09:23	2018-07-04 04:14:23	55	vessel
2018-07-04 05:54:23	2018-07-04 04:14:23	100	vessel
2017-08-15 06:24:29	2017-08-15 05:29:29	55	vessel
2017-08-14 02:12:03	2017-08-14 01:12:03	60	vessel
2021-08-03 11:22:49	2021-08-03 10:27:49	55	vessel
2019-08-14 09:12:50	2019-08-14 08:27:50	45	vessel
2019-08-08 14:37:55	2019-08-08 13:52:55	45	vessel
2021-08-06 05:09:16	2021-08-06 04:09:16	60	vessel
2019-08-08 13:47:55	2019-08-08 12:57:55	50	vessel
2021-07-22 05:48:02	2021-07-22 04:58:02	50	vessel
2021-07-22 20:23:02	2021-07-22 19:38:02	45	vessel
2021-07-23 19:03:02	2021-07-23 17:58:02	65	vessel
2018-07-27 05:14:13	2018-07-27 04:24:13	50	vessel
2018-07-05 07:34:02	2018-07-05 06:34:02	60	vessel
2018-07-04 08:29:02	2018-07-04 07:34:02	55	vessel
2017-08-14 14:06:27	2017-08-14 13:21:27	45	vessel
2018-07-06 16:30:39	2018-07-06 15:35:39	55	vessel
2018-07-25 12:32:37	2018-07-25 11:37:37	55	vessel
2019-07-11 02:00:54	2019-07-11 01:10:54	50	vessel
2020-07-07 04:30:03	2020-07-07 03:40:03	50	vessel
2019-06-25 05:12:51	2019-06-25 03:32:51	100	vessel
2019-06-26 04:57:51	2019-06-26 04:07:51	50	vessel
2019-07-11 21:15:54	2019-07-11 20:25:54	50	vessel
2019-06-25 05:07:51	2019-06-25 03:47:51	80	vessel
2019-07-09 08:45:54	2019-07-09 07:45:54	60	vessel
2019-06-17 13:07:51	2019-06-17 12:22:51	45	vessel
2021-08-05 05:22:34	2021-08-05 04:37:34	45	vessel
2019-06-18 14:07:51	2019-06-18 12:07:51	120	vessel
2019-07-10 04:25:54	2019-07-10 03:35:54	50	vessel
2019-06-17 12:57:51	2019-06-17 11:17:51	100	vessel
2019-06-26 04:32:51	2019-06-26 03:17:51	75	vessel
2019-07-09 05:20:54	2019-07-09 04:35:54	45	vessel
2019-06-18 12:02:51	2019-06-18 10:52:51	70	vessel
2019-06-20 11:22:51	2019-06-20 09:42:51	100	vessel
2020-07-06 20:05:03	2020-07-06 19:00:03	65	vessel
2020-07-06 04:10:03	2020-07-06 03:20:03	50	vessel
2021-08-06 05:27:34	2021-08-06 04:32:34	55	vessel
2021-06-14 05:17:54	2021-06-14 04:17:54	60	vessel
2021-06-23 10:42:49	2021-06-23 09:47:49	55	vessel
2019-07-29 01:00:07	2019-07-29 00:15:07	45	vessel
2019-07-26 05:45:07	2019-07-26 05:00:07	45	vessel
2021-06-21 17:56:42	2021-06-21 17:11:42	45	vessel
2018-07-19 10:38:11	2018-07-19 09:53:11	45	vessel
2019-07-23 14:48:28	2019-07-23 14:03:28	45	vessel
2018-07-19 11:03:11	2018-07-19 10:03:11	60	vessel
2018-07-20 02:18:11	2018-07-20 01:03:11	75	vessel
2018-07-20 09:58:11	2018-07-20 09:03:11	55	vessel
2020-07-12 09:54:29	2020-07-12 08:49:29	65	vessel
2021-07-22 04:38:24	2021-07-22 03:48:24	50	vessel
2021-07-22 11:43:24	2021-07-22 10:23:24	80	vessel
2021-07-22 13:33:24	2021-07-22 12:38:24	55	vessel
2021-07-22 05:33:24	2021-07-22 04:43:24	50	vessel
2021-07-22 14:38:24	2021-07-22 13:48:24	50	vessel
2018-07-25 11:09:04	2018-07-25 08:39:04	150	vessel
2017-08-24 14:35:07	2017-08-24 13:35:07	60	vessel
2017-07-21 06:51:05	2017-07-21 05:56:05	55	vessel
2017-08-24 14:35:07	2017-08-24 13:45:07	50	vessel
2017-07-20 10:16:05	2017-07-20 09:16:05	60	vessel
2017-07-21 08:51:05	2017-07-21 07:06:05	105	vessel
2017-07-22 06:01:05	2017-07-22 05:06:05	55	vessel
2020-07-30 21:33:33	2020-07-30 20:48:33	45	vessel
2020-07-30 04:58:33	2020-07-30 04:13:33	45	vessel
2020-07-31 07:03:33	2020-07-31 06:18:33	45	vessel
2020-07-30 21:48:33	2020-07-30 20:43:33	65	vessel
2020-07-27 23:03:33	2020-07-27 20:23:33	160	vessel
2017-08-22 06:30:56	2017-08-22 05:45:56	45	vessel
2019-07-15 08:01:01	2019-07-15 06:46:01	75	vessel
2019-07-16 09:36:01	2019-07-16 08:46:01	50	vessel
2019-07-15 12:16:01	2019-07-15 11:11:01	65	vessel
2019-07-08 09:01:01	2019-07-08 07:41:01	80	vessel
2019-07-08 10:36:01	2019-07-08 09:06:01	90	vessel
2019-07-08 06:46:01	2019-07-08 05:06:01	100	vessel
2019-07-16 04:51:01	2019-07-16 04:06:01	45	vessel
2019-07-13 17:31:01	2019-07-13 16:36:01	55	vessel
2021-07-14 02:09:49	2021-07-14 01:04:49	65	vessel
2021-07-14 04:29:49	2021-07-14 03:04:49	85	vessel
2019-06-17 05:25:26	2019-06-17 04:40:26	45	vessel
2019-06-18 13:30:26	2019-06-18 11:35:26	115	vessel
2019-06-19 08:45:26	2019-06-19 04:55:26	230	vessel
2018-06-25 11:09:25	2018-06-25 10:12:43	57	vessel
2019-07-04 07:19:01	2019-07-04 06:14:01	65	vessel
2019-07-14 06:14:01	2019-07-14 05:24:01	50	vessel
2019-07-12 13:39:01	2019-07-12 12:24:01	75	vessel
2019-07-08 09:09:01	2019-07-08 08:14:01	55	vessel
2019-07-04 17:59:01	2019-07-04 17:09:01	50	vessel
2019-07-06 11:39:01	2019-07-06 10:54:01	45	vessel
2019-07-05 11:59:01	2019-07-05 11:04:01	55	vessel
2019-07-05 12:39:01	2019-07-05 11:54:01	45	vessel
2017-08-15 05:12:56	2017-08-15 04:27:56	45	vessel
2019-08-19 13:15:51	2019-08-19 12:00:51	75	vessel
2017-08-18 12:40:11	2017-08-18 11:25:11	75	vessel
2021-07-30 05:17:04	2021-07-30 03:52:04	85	vessel
2021-07-30 06:37:04	2021-07-30 05:17:04	80	vessel
2021-08-02 11:51:59	2021-08-02 09:01:59	170	vessel
2021-08-02 08:06:59	2021-08-02 06:36:59	90	vessel
2017-08-18 06:10:11	2017-08-18 05:00:11	70	vessel
2020-08-19 04:11:09	2020-08-19 03:06:09	65	vessel
2020-08-11 12:31:12	2020-08-11 11:41:12	50	vessel
2016-08-17 15:59:06	2016-08-17 14:59:06	60	vessel
2017-07-31 14:12:19	2017-07-31 13:02:19	70	vessel
2019-07-26 01:40:01	2019-07-26 00:45:01	55	vessel
2017-09-08 06:54:54	2017-09-08 05:49:54	65	vessel
2019-07-24 03:30:01	2019-07-24 02:25:01	65	vessel
2017-09-02 16:56:49	2017-09-02 16:01:49	55	vessel
2017-08-28 14:02:16	2017-08-28 13:17:16	45	vessel
2021-07-21 12:26:48	2021-07-21 11:26:48	60	vessel
2021-07-29 10:41:48	2021-07-29 09:51:48	50	vessel
2021-07-21 04:56:48	2021-07-21 03:56:48	60	vessel
2021-07-29 07:41:48	2021-07-29 06:21:48	80	vessel
2019-07-09 04:45:01	2019-07-09 04:00:01	45	vessel
2019-07-10 14:45:01	2019-07-10 14:00:01	45	vessel
2019-07-11 12:45:01	2019-07-11 11:45:01	60	vessel
2019-07-10 14:20:01	2019-07-10 13:20:01	60	vessel
2019-07-11 12:10:01	2019-07-11 11:25:01	45	vessel
2017-08-08 02:05:28	2017-08-08 00:15:28	110	vessel
2018-07-30 10:49:04	2018-07-30 08:09:04	160	vessel
2021-07-29 08:15:20	2021-07-29 07:00:20	75	vessel
2021-07-29 07:10:20	2021-07-29 06:15:20	55	vessel
2018-07-31 08:09:04	2018-07-31 07:24:04	45	vessel
2021-07-23 05:25:20	2021-07-23 04:00:20	85	vessel
2021-07-29 08:05:20	2021-07-29 07:15:20	50	vessel
2021-07-30 04:30:20	2021-07-30 03:45:20	45	vessel
2018-07-30 08:24:04	2018-07-30 06:09:04	135	vessel
2017-07-21 04:21:43	2017-07-21 03:16:43	65	vessel
2021-07-29 05:15:20	2021-07-29 04:25:20	50	vessel
2021-07-23 10:45:20	2021-07-23 09:30:20	75	vessel
2020-07-12 04:57:31	2020-07-12 04:12:31	45	vessel
2017-08-07 10:30:28	2017-08-07 09:15:28	75	vessel
2021-07-28 16:10:20	2021-07-28 15:10:20	60	vessel
2017-08-07 11:15:28	2017-08-07 10:20:28	55	vessel
2021-07-26 13:50:20	2021-07-26 13:05:20	45	vessel
2017-07-01 15:01:21	2017-07-01 14:11:21	50	vessel
2017-07-01 15:51:21	2017-07-01 15:01:21	50	vessel
2020-07-03 04:51:39	2020-07-03 03:51:39	60	vessel
2019-07-07 15:24:50	2019-07-07 14:39:50	45	vessel
2019-06-28 13:29:50	2019-06-28 12:34:50	55	vessel
2021-06-27 13:00:34	2021-06-27 11:35:34	85	vessel
2021-06-27 08:50:34	2021-06-27 07:55:34	55	vessel
2019-07-07 17:24:50	2019-07-07 15:59:50	85	vessel
2019-07-07 16:24:50	2019-07-07 15:39:50	45	vessel
2018-07-09 11:39:03	2018-07-09 10:54:03	45	vessel
2018-07-27 12:30:41	2018-07-27 10:00:41	150	vessel
2018-06-27 13:40:14	2018-06-27 12:55:14	45	vessel
2018-07-26 06:25:41	2018-07-26 05:05:41	80	vessel
2018-07-19 20:41:58	2018-07-19 19:41:58	60	vessel
2019-07-23 06:33:16	2019-07-23 05:48:16	45	vessel
2019-07-23 08:48:16	2019-07-23 07:03:16	105	vessel
2019-06-18 11:07:00	2019-06-18 09:02:00	125	vessel
2019-06-18 13:37:00	2019-06-18 12:47:00	50	vessel
2019-06-27 06:27:00	2019-06-27 05:07:00	80	vessel
2019-06-27 08:22:00	2019-06-27 06:42:00	100	vessel
2019-06-18 11:07:00	2019-06-18 08:57:00	130	vessel
2019-06-18 12:57:00	2019-06-18 11:37:00	80	vessel
2019-06-22 19:52:00	2019-06-22 19:07:00	45	vessel
2019-06-20 03:27:00	2019-06-20 02:37:00	50	vessel
2019-06-20 17:37:00	2019-06-20 16:52:00	45	vessel
2018-07-02 13:38:11	2018-07-02 12:28:11	70	vessel
2018-07-09 06:44:25	2018-07-09 05:49:25	55	vessel
2019-06-20 13:43:29	2019-06-20 12:03:29	100	vessel
2019-06-21 04:53:29	2019-06-21 04:08:29	45	vessel
2019-06-21 04:28:29	2019-06-21 03:33:29	55	vessel
2019-06-17 12:53:29	2019-06-17 10:18:29	155	vessel
2019-06-19 00:28:29	2019-06-18 23:28:29	60	vessel
2019-06-19 00:43:29	2019-06-18 23:53:29	50	vessel
2019-06-24 07:58:29	2019-06-24 06:58:29	60	vessel
2019-06-24 09:23:29	2019-06-24 08:08:29	75	vessel
2020-07-02 12:25:01	2020-07-02 11:40:01	45	vessel
2019-08-05 11:23:15	2019-08-05 09:58:15	85	vessel
2021-07-30 06:57:01	2021-07-30 06:12:01	45	vessel
2021-07-29 12:11:33	2021-07-29 11:26:33	45	vessel
2020-07-07 21:41:54	2020-07-07 20:51:54	50	vessel
2018-07-03 09:51:55	2018-07-03 09:01:55	50	vessel
2018-07-04 10:26:55	2018-07-04 09:41:55	45	vessel
2020-07-10 03:06:54	2020-07-10 02:01:54	65	vessel
2018-07-04 07:21:55	2018-07-04 06:01:55	80	vessel
2020-07-07 22:06:54	2020-07-07 20:51:54	75	vessel
2018-06-30 17:21:56	2018-06-30 16:36:56	45	vessel
2020-07-07 05:39:32	2020-07-07 04:09:32	90	vessel
2020-07-07 08:04:32	2020-07-07 07:04:32	60	vessel
2020-07-07 05:39:32	2020-07-07 04:39:32	60	vessel
2020-07-07 05:14:32	2020-07-07 04:19:32	55	vessel
2020-07-06 22:49:32	2020-07-06 20:54:32	115	vessel
2020-07-07 04:34:32	2020-07-07 03:44:32	50	vessel
2020-07-06 23:39:32	2020-07-06 21:49:32	110	vessel
2019-06-19 12:48:38	2019-06-19 11:58:38	50	vessel
2019-06-21 13:48:38	2019-06-21 12:43:38	65	vessel
2019-06-21 14:18:38	2019-06-21 12:48:38	90	vessel
2019-06-21 13:28:38	2019-06-21 12:23:38	65	vessel
2019-06-21 07:08:38	2019-06-21 06:23:38	45	vessel
2019-06-20 10:58:38	2019-06-20 10:13:38	45	vessel
2019-06-14 11:58:39	2019-06-14 11:08:39	50	vessel
2019-07-05 13:36:18	2019-07-05 12:46:18	50	vessel
2019-07-10 15:46:13	2019-07-10 14:31:13	75	vessel
2019-07-29 08:50:38	2019-07-29 08:05:38	45	vessel
2018-07-25 00:07:44	2018-07-24 23:22:44	45	vessel
2018-07-31 04:17:44	2018-07-31 03:32:44	45	vessel
2018-07-25 19:52:44	2018-07-25 19:07:44	45	vessel
2019-07-03 14:32:19	2019-07-03 13:47:19	45	vessel
2020-07-02 05:41:37	2020-07-02 04:06:37	95	vessel
2020-07-02 08:51:37	2020-07-02 07:56:37	55	vessel
2020-07-02 14:36:37	2020-07-02 13:36:37	60	vessel
2020-07-02 05:11:37	2020-07-02 04:11:37	60	vessel
2020-07-02 05:31:37	2020-07-02 04:26:37	65	vessel
2020-07-02 09:16:37	2020-07-02 07:51:37	85	vessel
2020-07-02 11:26:37	2020-07-02 10:26:37	60	vessel
2020-07-02 10:16:37	2020-07-02 09:01:37	75	vessel
2020-07-02 13:46:37	2020-07-02 12:56:37	50	vessel
2019-07-03 12:12:44	2019-07-03 11:07:44	65	vessel
2019-07-04 10:32:44	2019-07-04 08:27:44	125	vessel
2019-07-02 07:42:44	2019-07-02 06:57:44	45	vessel
2019-07-02 08:17:44	2019-07-02 06:52:44	85	vessel
2019-07-02 13:12:44	2019-07-02 12:27:44	45	vessel
2019-07-05 09:07:44	2019-07-05 07:22:44	105	vessel
2019-07-19 13:23:42	2019-07-19 12:13:42	70	vessel
2019-07-23 05:33:47	2019-07-23 04:08:47	85	vessel
2019-07-23 08:28:47	2019-07-23 06:58:47	90	vessel
2019-06-27 09:52:19	2019-06-27 09:02:19	50	vessel
2019-06-27 08:22:19	2019-06-27 06:27:19	115	vessel
2019-06-27 13:42:19	2019-06-27 12:22:19	80	vessel
2019-06-28 12:42:19	2019-06-28 11:37:19	65	vessel
2019-06-28 13:47:19	2019-06-28 12:32:19	75	vessel
2019-06-30 09:52:10	2019-06-30 08:57:10	55	vessel
2020-08-06 17:36:11	2020-08-06 16:36:11	60	vessel
2020-08-05 08:51:11	2020-08-05 06:31:11	140	vessel
2019-07-22 06:55:15	2019-07-22 06:10:15	45	vessel
2020-08-05 09:51:11	2020-08-05 09:06:11	45	vessel
2020-08-06 09:46:11	2020-08-06 08:11:11	95	vessel
2020-08-06 14:46:11	2020-08-06 09:51:11	295	vessel
2020-07-22 03:32:46	2020-07-22 02:42:46	50	vessel
2020-07-22 04:47:46	2020-07-22 04:02:46	45	vessel
2020-07-21 07:32:46	2020-07-21 06:47:46	45	vessel
2020-08-04 15:41:11	2020-08-04 14:56:11	45	vessel
2020-08-06 15:06:11	2020-08-06 14:16:11	50	vessel
2020-08-06 17:01:11	2020-08-06 16:16:11	45	vessel
2019-08-05 13:51:44	2019-08-05 12:26:44	85	vessel
2019-07-03 15:52:03	2019-07-03 14:47:03	65	vessel
2019-07-05 14:02:02	2019-07-05 12:47:02	75	vessel
2019-07-01 05:32:04	2019-07-01 03:37:04	115	vessel
2019-07-01 09:52:04	2019-07-01 07:52:04	120	vessel
2019-07-04 05:01:33	2019-07-04 03:51:33	70	vessel
2019-07-01 15:36:33	2019-07-01 14:21:33	75	vessel
2019-07-03 12:31:33	2019-07-03 10:56:33	95	vessel
2019-07-03 07:21:33	2019-07-03 06:36:33	45	vessel
2019-07-03 11:01:33	2019-07-03 09:56:33	65	vessel
2019-07-02 13:46:33	2019-07-02 11:41:33	125	vessel
2019-07-01 15:36:33	2019-07-01 14:31:33	65	vessel
2019-07-01 14:16:33	2019-07-01 13:26:33	50	vessel
2020-07-16 22:32:43	2020-07-16 21:47:43	45	vessel
2021-07-25 19:31:11	2021-07-25 18:26:11	65	vessel
