## Supplementary File 1 Reproducible R workflow for "Predicting seabird-vessel interactions from bird-borne data alone": NaturalSegments_filtered.csv

organismID	typeEvent	segmentID	start	end	percent_resting	percent_foraging	percent_relocating	behav	tripID	GPS	GLS	ACC	PRESS	duration_secs	trial	int	duration
6215396	natural	6215396_20190707_025503_20190707_035003	2019-07-07 02:55:03	2019-07-07 03:50:03	66.6666666666667	33.3333333333333	0	foraging	6215396_20190704_221003_20190715_114503	1	1	1	1	NA	NA	2019-07-07 02:55:03 UTC--2019-07-07 03:50:03 UTC	55
6215396	natural	6215396_20190705_171003_20190705_180503	2019-07-05 17:10:03	2019-07-05 18:05:03	50	50	0	foraging	6215396_20190704_221003_20190715_114503	1	1	1	1	NA	NA	2019-07-05 17:10:03 UTC--2019-07-05 18:05:03 UTC	55
6215396	natural	6215396_20190711_045503_20190711_055003	2019-07-11 04:55:03	2019-07-11 05:50:03	41.6666666666667	25	33.3333333333333	foraging	6215396_20190704_221003_20190715_114503	1	1	1	1	NA	NA	2019-07-11 04:55:03 UTC--2019-07-11 05:50:03 UTC	55
6215396	natural	6215396_20190711_210503_20190711_220003	2019-07-11 21:05:03	2019-07-11 22:00:03	66.6666666666667	33.3333333333333	0	foraging	6215396_20190704_221003_20190715_114503	1	1	1	1	NA	NA	2019-07-11 21:05:03 UTC--2019-07-11 22:00:03 UTC	55
6215396	natural	6215396_20190715_095003_20190715_104503	2019-07-15 09:50:03	2019-07-15 10:45:03	0	66.6666666666667	33.3333333333333	foraging	6215396_20190704_221003_20190715_114503	1	1	1	1	NA	NA	2019-07-15 09:50:03 UTC--2019-07-15 10:45:03 UTC	55
6215396	natural	6215396_20190708_183503_20190708_193003	2019-07-08 18:35:03	2019-07-08 19:30:03	66.6666666666667	33.3333333333333	0	foraging	6215396_20190704_221003_20190715_114503	1	1	1	1	NA	NA	2019-07-08 18:35:03 UTC--2019-07-08 19:30:03 UTC	55
6215396	natural	6215396_20190714_202003_20190714_211503	2019-07-14 20:20:03	2019-07-14 21:15:03	16.6666666666667	83.3333333333333	0	foraging	6215396_20190704_221003_20190715_114503	1	1	1	1	NA	NA	2019-07-14 20:20:03 UTC--2019-07-14 21:15:03 UTC	55
6215396	natural	6215396_20190710_120003_20190710_125503	2019-07-10 12:00:03	2019-07-10 12:55:03	50	16.6666666666667	33.3333333333333	foraging	6215396_20190704_221003_20190715_114503	1	1	1	1	NA	NA	2019-07-10 12:00:03 UTC--2019-07-10 12:55:03 UTC	55
6215396	natural	6215396_20190707_235503_20190708_005003	2019-07-07 23:55:03	2019-07-08 00:50:03	66.6666666666667	33.3333333333333	0	foraging	6215396_20190704_221003_20190715_114503	1	1	1	1	NA	NA	2019-07-07 23:55:03 UTC--2019-07-08 00:50:03 UTC	55
6215396	natural	6215396_20190713_105003_20190713_114503	2019-07-13 10:50:03	2019-07-13 11:45:03	66.6666666666667	25	8.33333333333333	foraging	6215396_20190704_221003_20190715_114503	1	1	1	1	NA	NA	2019-07-13 10:50:03 UTC--2019-07-13 11:45:03 UTC	55
6215396	natural	6215396_20190713_150503_20190713_162003	2019-07-13 15:05:03	2019-07-13 16:20:03	68.75	12.5	18.75	foraging	6215396_20190704_221003_20190715_114503	1	1	1	1	NA	NA	2019-07-13 15:05:03 UTC--2019-07-13 16:20:03 UTC	75
6215396	natural	6215396_20190706_155003_20190706_170503	2019-07-06 15:50:03	2019-07-06 17:05:03	18.75	68.75	12.5	foraging	6215396_20190704_221003_20190715_114503	1	1	1	1	NA	NA	2019-07-06 15:50:03 UTC--2019-07-06 17:05:03 UTC	75
6215396	natural	6215396_20190708_161503_20190708_173003	2019-07-08 16:15:03	2019-07-08 17:30:03	0	100	0	foraging	6215396_20190704_221003_20190715_114503	1	1	1	1	NA	NA	2019-07-08 16:15:03 UTC--2019-07-08 17:30:03 UTC	75
6215396	natural	6215396_20190714_083503_20190714_095003	2019-07-14 08:35:03	2019-07-14 09:50:03	0	93.75	6.25	foraging	6215396_20190704_221003_20190715_114503	1	1	1	1	NA	NA	2019-07-14 08:35:03 UTC--2019-07-14 09:50:03 UTC	75
6215396	natural	6215396_20190710_052003_20190710_063503	2019-07-10 05:20:03	2019-07-10 06:35:03	0	56.25	43.75	foraging	6215396_20190704_221003_20190715_114503	1	1	1	1	NA	NA	2019-07-10 05:20:03 UTC--2019-07-10 06:35:03 UTC	75
6215396	natural	6215396_20190709_010503_20190709_022003	2019-07-09 01:05:03	2019-07-09 02:20:03	6.25	37.5	56.25	foraging	6215396_20190704_221003_20190715_114503	1	1	1	1	NA	NA	2019-07-09 01:05:03 UTC--2019-07-09 02:20:03 UTC	75
6215396	natural	6215396_20190714_045503_20190714_061003	2019-07-14 04:55:03	2019-07-14 06:10:03	18.75	56.25	25	foraging	6215396_20190704_221003_20190715_114503	1	1	1	1	NA	NA	2019-07-14 04:55:03 UTC--2019-07-14 06:10:03 UTC	75
6215396	natural	6215396_20190708_234503_20190709_010003	2019-07-08 23:45:03	2019-07-09 01:00:03	37.5	62.5	0	foraging	6215396_20190704_221003_20190715_114503	1	1	1	1	NA	NA	2019-07-08 23:45:03 UTC--2019-07-09 01:00:03 UTC	75
6215396	natural	6215396_20190706_115003_20190706_130503	2019-07-06 11:50:03	2019-07-06 13:05:03	37.5	62.5	0	foraging	6215396_20190704_221003_20190715_114503	1	1	1	1	NA	NA	2019-07-06 11:50:03 UTC--2019-07-06 13:05:03 UTC	75
6215396	natural	6215396_20190712_025503_20190712_041003	2019-07-12 02:55:03	2019-07-12 04:10:03	50	31.25	18.75	foraging	6215396_20190704_221003_20190715_114503	1	1	1	1	NA	NA	2019-07-12 02:55:03 UTC--2019-07-12 04:10:03 UTC	75
6215396	natural	6215396_20190706_032503_20190706_044003	2019-07-06 03:25:03	2019-07-06 04:40:03	25	62.5	12.5	foraging	6215396_20190704_221003_20190715_114503	1	1	1	1	NA	NA	2019-07-06 03:25:03 UTC--2019-07-06 04:40:03 UTC	75
6215396	natural	6215396_20190705_043003_20190705_054503	2019-07-05 04:30:03	2019-07-05 05:45:03	0	81.25	18.75	foraging	6215396_20190704_221003_20190715_114503	1	1	1	1	NA	NA	2019-07-05 04:30:03 UTC--2019-07-05 05:45:03 UTC	75
6215396	natural	6215396_20190710_031003_20190710_042503	2019-07-10 03:10:03	2019-07-10 04:25:03	62.5	37.5	0	foraging	6215396_20190704_221003_20190715_114503	1	1	1	1	NA	NA	2019-07-10 03:10:03 UTC--2019-07-10 04:25:03 UTC	75
6215396	natural	6215396_20190714_165503_20190714_181003	2019-07-14 16:55:03	2019-07-14 18:10:03	0	93.75	6.25	foraging	6215396_20190704_221003_20190715_114503	1	1	1	1	NA	NA	2019-07-14 16:55:03 UTC--2019-07-14 18:10:03 UTC	75
6215396	natural	6215396_20190711_030503_20190711_042003	2019-07-11 03:05:03	2019-07-11 04:20:03	56.25	43.75	0	foraging	6215396_20190704_221003_20190715_114503	1	1	1	1	NA	NA	2019-07-11 03:05:03 UTC--2019-07-11 04:20:03 UTC	75
6215396	natural	6215396_20190711_153003_20190711_164503	2019-07-11 15:30:03	2019-07-11 16:45:03	31.25	62.5	6.25	foraging	6215396_20190704_221003_20190715_114503	1	1	1	1	NA	NA	2019-07-11 15:30:03 UTC--2019-07-11 16:45:03 UTC	75
6215396	natural	6215396_20190712_085503_20190712_094503	2019-07-12 08:55:03	2019-07-12 09:45:03	0	45.4545454545455	54.5454545454545	foraging	6215396_20190704_221003_20190715_114503	1	1	1	1	NA	NA	2019-07-12 08:55:03 UTC--2019-07-12 09:45:03 UTC	50
6215396	natural	6215396_20190711_173003_20190711_182003	2019-07-11 17:30:03	2019-07-11 18:20:03	0	100	0	foraging	6215396_20190704_221003_20190715_114503	1	1	1	1	NA	NA	2019-07-11 17:30:03 UTC--2019-07-11 18:20:03 UTC	50
6215396	natural	6215396_20190707_041503_20190707_050503	2019-07-07 04:15:03	2019-07-07 05:05:03	0	54.5454545454545	45.4545454545455	foraging	6215396_20190704_221003_20190715_114503	1	1	1	1	NA	NA	2019-07-07 04:15:03 UTC--2019-07-07 05:05:03 UTC	50
6215396	natural	6215396_20190710_103003_20190710_112003	2019-07-10 10:30:03	2019-07-10 11:20:03	27.2727272727273	72.7272727272727	0	foraging	6215396_20190704_221003_20190715_114503	1	1	1	1	NA	NA	2019-07-10 10:30:03 UTC--2019-07-10 11:20:03 UTC	50
6215396	natural	6215396_20190706_001003_20190706_010003	2019-07-06 00:10:03	2019-07-06 01:00:03	63.6363636363636	27.2727272727273	9.09090909090909	foraging	6215396_20190704_221003_20190715_114503	1	1	1	1	NA	NA	2019-07-06 00:10:03 UTC--2019-07-06 01:00:03 UTC	50
6215396	natural	6215396_20190713_153003_20190713_162003	2019-07-13 15:30:03	2019-07-13 16:20:03	63.6363636363636	9.09090909090909	27.2727272727273	foraging	6215396_20190704_221003_20190715_114503	1	1	1	1	NA	NA	2019-07-13 15:30:03 UTC--2019-07-13 16:20:03 UTC	50
6215396	natural	6215396_20190707_194003_20190707_203003	2019-07-07 19:40:03	2019-07-07 20:30:03	72.7272727272727	27.2727272727273	0	foraging	6215396_20190704_221003_20190715_114503	1	1	1	1	NA	NA	2019-07-07 19:40:03 UTC--2019-07-07 20:30:03 UTC	50
6215396	natural	6215396_20190715_023003_20190715_032003	2019-07-15 02:30:03	2019-07-15 03:20:03	36.3636363636364	63.6363636363636	0	foraging	6215396_20190704_221003_20190715_114503	1	1	1	1	NA	NA	2019-07-15 02:30:03 UTC--2019-07-15 03:20:03 UTC	50
6215396	natural	6215396_20190714_040003_20190714_045003	2019-07-14 04:00:03	2019-07-14 04:50:03	0	27.2727272727273	72.7272727272727	foraging	6215396_20190704_221003_20190715_114503	1	1	1	1	NA	NA	2019-07-14 04:00:03 UTC--2019-07-14 04:50:03 UTC	50
6215396	natural	6215396_20190708_012003_20190708_021003	2019-07-08 01:20:03	2019-07-08 02:10:03	36.3636363636364	63.6363636363636	0	foraging	6215396_20190704_221003_20190715_114503	1	1	1	1	NA	NA	2019-07-08 01:20:03 UTC--2019-07-08 02:10:03 UTC	50
6215396	natural	6215396_20190713_081003_20190713_090003	2019-07-13 08:10:03	2019-07-13 09:00:03	0	72.7272727272727	27.2727272727273	foraging	6215396_20190704_221003_20190715_114503	1	1	1	1	NA	NA	2019-07-13 08:10:03 UTC--2019-07-13 09:00:03 UTC	50
6215396	natural	6215396_20190707_152003_20190707_161003	2019-07-07 15:20:03	2019-07-07 16:10:03	27.2727272727273	72.7272727272727	0	foraging	6215396_20190704_221003_20190715_114503	1	1	1	1	NA	NA	2019-07-07 15:20:03 UTC--2019-07-07 16:10:03 UTC	50
6215396	natural	6215396_20190709_153503_20190709_162503	2019-07-09 15:35:03	2019-07-09 16:25:03	18.1818181818182	54.5454545454545	27.2727272727273	foraging	6215396_20190704_221003_20190715_114503	1	1	1	1	NA	NA	2019-07-09 15:35:03 UTC--2019-07-09 16:25:03 UTC	50
6215396	natural	6215396_20190709_073003_20190709_082003	2019-07-09 07:30:03	2019-07-09 08:20:03	0	54.5454545454545	45.4545454545455	foraging	6215396_20190704_221003_20190715_114503	1	1	1	1	NA	NA	2019-07-09 07:30:03 UTC--2019-07-09 08:20:03 UTC	50
6215396	natural	6215396_20190714_001003_20190714_010003	2019-07-14 00:10:03	2019-07-14 01:00:03	63.6363636363636	36.3636363636364	0	foraging	6215396_20190704_221003_20190715_114503	1	1	1	1	NA	NA	2019-07-14 00:10:03 UTC--2019-07-14 01:00:03 UTC	50
6215396	natural	6215396_20190705_104503_20190705_113503	2019-07-05 10:45:03	2019-07-05 11:35:03	63.6363636363636	36.3636363636364	0	foraging	6215396_20190704_221003_20190715_114503	1	1	1	1	NA	NA	2019-07-05 10:45:03 UTC--2019-07-05 11:35:03 UTC	50
6215396	natural	6215396_20190708_202503_20190708_211503	2019-07-08 20:25:03	2019-07-08 21:15:03	27.2727272727273	72.7272727272727	0	foraging	6215396_20190704_221003_20190715_114503	1	1	1	1	NA	NA	2019-07-08 20:25:03 UTC--2019-07-08 21:15:03 UTC	50
6215396	natural	6215396_20190713_123503_20190713_132503	2019-07-13 12:35:03	2019-07-13 13:25:03	54.5454545454545	27.2727272727273	18.1818181818182	foraging	6215396_20190704_221003_20190715_114503	1	1	1	1	NA	NA	2019-07-13 12:35:03 UTC--2019-07-13 13:25:03 UTC	50
6215396	natural	6215396_20190712_213003_20190712_223003	2019-07-12 21:30:03	2019-07-12 22:30:03	76.9230769230769	23.0769230769231	0	foraging	6215396_20190704_221003_20190715_114503	1	1	1	1	NA	NA	2019-07-12 21:30:03 UTC--2019-07-12 22:30:03 UTC	60
6215396	natural	6215396_20190705_183003_20190705_193003	2019-07-05 18:30:03	2019-07-05 19:30:03	76.9230769230769	23.0769230769231	0	foraging	6215396_20190704_221003_20190715_114503	1	1	1	1	NA	NA	2019-07-05 18:30:03 UTC--2019-07-05 19:30:03 UTC	60
6215396	natural	6215396_20190706_192503_20190706_202503	2019-07-06 19:25:03	2019-07-06 20:25:03	23.0769230769231	38.4615384615385	38.4615384615385	foraging	6215396_20190704_221003_20190715_114503	1	1	1	1	NA	NA	2019-07-06 19:25:03 UTC--2019-07-06 20:25:03 UTC	60
6215396	natural	6215396_20190707_120503_20190707_130503	2019-07-07 12:05:03	2019-07-07 13:05:03	0	100	0	foraging	6215396_20190704_221003_20190715_114503	1	1	1	1	NA	NA	2019-07-07 12:05:03 UTC--2019-07-07 13:05:03 UTC	60
6215396	natural	6215396_20190705_091503_20190705_101503	2019-07-05 09:15:03	2019-07-05 10:15:03	46.1538461538462	53.8461538461538	0	foraging	6215396_20190704_221003_20190715_114503	1	1	1	1	NA	NA	2019-07-05 09:15:03 UTC--2019-07-05 10:15:03 UTC	60
6215396	natural	6215396_20190706_014003_20190706_024003	2019-07-06 01:40:03	2019-07-06 02:40:03	69.2307692307692	23.0769230769231	7.69230769230769	foraging	6215396_20190704_221003_20190715_114503	1	1	1	1	NA	NA	2019-07-06 01:40:03 UTC--2019-07-06 02:40:03 UTC	60
6215396	natural	6215396_20190713_132503_20190713_142503	2019-07-13 13:25:03	2019-07-13 14:25:03	0	53.8461538461538	46.1538461538462	foraging	6215396_20190704_221003_20190715_114503	1	1	1	1	NA	NA	2019-07-13 13:25:03 UTC--2019-07-13 14:25:03 UTC	60
6215396	natural	6215396_20190711_114503_20190711_124503	2019-07-11 11:45:03	2019-07-11 12:45:03	0	76.9230769230769	23.0769230769231	foraging	6215396_20190704_221003_20190715_114503	1	1	1	1	NA	NA	2019-07-11 11:45:03 UTC--2019-07-11 12:45:03 UTC	60
6215396	natural	6215396_20190706_050503_20190706_060503	2019-07-06 05:05:03	2019-07-06 06:05:03	76.9230769230769	23.0769230769231	0	foraging	6215396_20190704_221003_20190715_114503	1	1	1	1	NA	NA	2019-07-06 05:05:03 UTC--2019-07-06 06:05:03 UTC	60
6215396	natural	6215396_20190713_070503_20190713_080503	2019-07-13 07:05:03	2019-07-13 08:05:03	0	92.3076923076923	7.69230769230769	foraging	6215396_20190704_221003_20190715_114503	1	1	1	1	NA	NA	2019-07-13 07:05:03 UTC--2019-07-13 08:05:03 UTC	60
6215396	natural	6215396_20190711_001503_20190711_011503	2019-07-11 00:15:03	2019-07-11 01:15:03	76.9230769230769	23.0769230769231	0	foraging	6215396_20190704_221003_20190715_114503	1	1	1	1	NA	NA	2019-07-11 00:15:03 UTC--2019-07-11 01:15:03 UTC	60
6215396	natural	6215396_20190705_011003_20190705_021003	2019-07-05 01:10:03	2019-07-05 02:10:03	69.2307692307692	23.0769230769231	7.69230769230769	foraging	6215396_20190704_221003_20190715_114503	1	1	1	1	NA	NA	2019-07-05 01:10:03 UTC--2019-07-05 02:10:03 UTC	60
6215396	natural	6215396_20190715_052503_20190715_062503	2019-07-15 05:25:03	2019-07-15 06:25:03	15.3846153846154	61.5384615384615	23.0769230769231	foraging	6215396_20190704_221003_20190715_114503	1	1	1	1	NA	NA	2019-07-15 05:25:03 UTC--2019-07-15 06:25:03 UTC	60
6215396	natural	6215396_20190711_224503_20190711_234503	2019-07-11 22:45:03	2019-07-11 23:45:03	38.4615384615385	61.5384615384615	0	foraging	6215396_20190704_221003_20190715_114503	1	1	1	1	NA	NA	2019-07-11 22:45:03 UTC--2019-07-11 23:45:03 UTC	60
6215396	natural	6215396_20190715_084003_20190715_094003	2019-07-15 08:40:03	2019-07-15 09:40:03	15.3846153846154	69.2307692307692	15.3846153846154	foraging	6215396_20190704_221003_20190715_114503	1	1	1	1	NA	NA	2019-07-15 08:40:03 UTC--2019-07-15 09:40:03 UTC	60
6215396	natural	6215396_20190710_073003_20190710_083003	2019-07-10 07:30:03	2019-07-10 08:30:03	0	76.9230769230769	23.0769230769231	foraging	6215396_20190704_221003_20190715_114503	1	1	1	1	NA	NA	2019-07-10 07:30:03 UTC--2019-07-10 08:30:03 UTC	60
6215396	natural	6215396_20190708_030003_20190708_040003	2019-07-08 03:00:03	2019-07-08 04:00:03	76.9230769230769	23.0769230769231	0	foraging	6215396_20190704_221003_20190715_114503	1	1	1	1	NA	NA	2019-07-08 03:00:03 UTC--2019-07-08 04:00:03 UTC	60
6215396	natural	6215396_20190714_225503_20190714_235503	2019-07-14 22:55:03	2019-07-14 23:55:03	0	100	0	foraging	6215396_20190704_221003_20190715_114503	1	1	1	1	NA	NA	2019-07-14 22:55:03 UTC--2019-07-14 23:55:03 UTC	60
6215396	natural	6215396_20190711_195003_20190711_205003	2019-07-11 19:50:03	2019-07-11 20:50:03	0	92.3076923076923	7.69230769230769	foraging	6215396_20190704_221003_20190715_114503	1	1	1	1	NA	NA	2019-07-11 19:50:03 UTC--2019-07-11 20:50:03 UTC	60
6215396	natural	6215396_20190706_182003_20190706_190503	2019-07-06 18:20:03	2019-07-06 19:05:03	60	20	20	foraging	6215396_20190704_221003_20190715_114503	1	1	1	1	NA	NA	2019-07-06 18:20:03 UTC--2019-07-06 19:05:03 UTC	45
6215396	natural	6215396_20190713_232003_20190714_000503	2019-07-13 23:20:03	2019-07-14 00:05:03	20	70	10	foraging	6215396_20190704_221003_20190715_114503	1	1	1	1	NA	NA	2019-07-13 23:20:03 UTC--2019-07-14 00:05:03 UTC	45
6215396	natural	6215396_20190713_213003_20190713_221503	2019-07-13 21:30:03	2019-07-13 22:15:03	60	40	0	foraging	6215396_20190704_221003_20190715_114503	1	1	1	1	NA	NA	2019-07-13 21:30:03 UTC--2019-07-13 22:15:03 UTC	45
6215396	natural	6215396_20190712_162503_20190712_171003	2019-07-12 16:25:03	2019-07-12 17:10:03	10	80	10	foraging	6215396_20190704_221003_20190715_114503	1	1	1	1	NA	NA	2019-07-12 16:25:03 UTC--2019-07-12 17:10:03 UTC	45
6215396	natural	6215396_20190709_225003_20190709_233503	2019-07-09 22:50:03	2019-07-09 23:35:03	40	60	0	foraging	6215396_20190704_221003_20190715_114503	1	1	1	1	NA	NA	2019-07-09 22:50:03 UTC--2019-07-09 23:35:03 UTC	45
6215396	natural	6215396_20190706_064503_20190706_073003	2019-07-06 06:45:03	2019-07-06 07:30:03	30	70	0	foraging	6215396_20190704_221003_20190715_114503	1	1	1	1	NA	NA	2019-07-06 06:45:03 UTC--2019-07-06 07:30:03 UTC	45
6215396	natural	6215396_20190709_174503_20190709_183003	2019-07-09 17:45:03	2019-07-09 18:30:03	0	60	40	foraging	6215396_20190704_221003_20190715_114503	1	1	1	1	NA	NA	2019-07-09 17:45:03 UTC--2019-07-09 18:30:03 UTC	45
6215396	natural	6215396_20190710_184003_20190710_192503	2019-07-10 18:40:03	2019-07-10 19:25:03	60	40	0	foraging	6215396_20190704_221003_20190715_114503	1	1	1	1	NA	NA	2019-07-10 18:40:03 UTC--2019-07-10 19:25:03 UTC	45
6215396	natural	6215396_20190715_071003_20190715_075503	2019-07-15 07:10:03	2019-07-15 07:55:03	20	40	40	foraging	6215396_20190704_221003_20190715_114503	1	1	1	1	NA	NA	2019-07-15 07:10:03 UTC--2019-07-15 07:55:03 UTC	45
6215396	natural	6215396_20190709_025003_20190709_033503	2019-07-09 02:50:03	2019-07-09 03:35:03	50	0	50	foraging	6215396_20190704_221003_20190715_114503	1	1	1	1	NA	NA	2019-07-09 02:50:03 UTC--2019-07-09 03:35:03 UTC	45
6215396	natural	6215396_20190705_093003_20190705_101503	2019-07-05 09:30:03	2019-07-05 10:15:03	60	40	0	foraging	6215396_20190704_221003_20190715_114503	1	1	1	1	NA	NA	2019-07-05 09:30:03 UTC--2019-07-05 10:15:03 UTC	45
6215396	natural	6215396_20190707_134003_20190707_142503	2019-07-07 13:40:03	2019-07-07 14:25:03	0	100	0	foraging	6215396_20190704_221003_20190715_114503	1	1	1	1	NA	NA	2019-07-07 13:40:03 UTC--2019-07-07 14:25:03 UTC	45
6215396	natural	6215396_20190710_063503_20190710_072003	2019-07-10 06:35:03	2019-07-10 07:20:03	0	60	40	foraging	6215396_20190704_221003_20190715_114503	1	1	1	1	NA	NA	2019-07-10 06:35:03 UTC--2019-07-10 07:20:03 UTC	45
6215396	natural	6215396_20190705_025503_20190705_034003	2019-07-05 02:55:03	2019-07-05 03:40:03	60	40	0	foraging	6215396_20190704_221003_20190715_114503	1	1	1	1	NA	NA	2019-07-05 02:55:03 UTC--2019-07-05 03:40:03 UTC	45
6215396	natural	6215396_20190705_082503_20190705_091003	2019-07-05 08:25:03	2019-07-05 09:10:03	0	80	20	foraging	6215396_20190704_221003_20190715_114503	1	1	1	1	NA	NA	2019-07-05 08:25:03 UTC--2019-07-05 09:10:03 UTC	45
6215396	natural	6215396_20190706_231503_20190707_000003	2019-07-06 23:15:03	2019-07-07 00:00:03	30	30	40	foraging	6215396_20190704_221003_20190715_114503	1	1	1	1	NA	NA	2019-07-06 23:15:03 UTC--2019-07-07 00:00:03 UTC	45
6215396	natural	6215396_20190713_203003_20190713_211503	2019-07-13 20:30:03	2019-07-13 21:15:03	30	70	0	foraging	6215396_20190704_221003_20190715_114503	1	1	1	1	NA	NA	2019-07-13 20:30:03 UTC--2019-07-13 21:15:03 UTC	45
6215396	natural	6215396_20190709_132503_20190709_141003	2019-07-09 13:25:03	2019-07-09 14:10:03	10	70	20	foraging	6215396_20190704_221003_20190715_114503	1	1	1	1	NA	NA	2019-07-09 13:25:03 UTC--2019-07-09 14:10:03 UTC	45
6215396	natural	6215396_20190707_052003_20190707_060503	2019-07-07 05:20:03	2019-07-07 06:05:03	0	100	0	foraging	6215396_20190704_221003_20190715_114503	1	1	1	1	NA	NA	2019-07-07 05:20:03 UTC--2019-07-07 06:05:03 UTC	45
6215396	natural	6215396_20190710_225503_20190710_234003	2019-07-10 22:55:03	2019-07-10 23:40:03	70	30	0	foraging	6215396_20190704_221003_20190715_114503	1	1	1	1	NA	NA	2019-07-10 22:55:03 UTC--2019-07-10 23:40:03 UTC	45
6215396	natural	6215396_20190707_213503_20190707_222003	2019-07-07 21:35:03	2019-07-07 22:20:03	80	20	0	foraging	6215396_20190704_221003_20190715_114503	1	1	1	1	NA	NA	2019-07-07 21:35:03 UTC--2019-07-07 22:20:03 UTC	45
6215396	natural	6215396_20190712_112503_20190712_121003	2019-07-12 11:25:03	2019-07-12 12:10:03	0	100	0	foraging	6215396_20190704_221003_20190715_114503	1	1	1	1	NA	NA	2019-07-12 11:25:03 UTC--2019-07-12 12:10:03 UTC	45
6215396	natural	6215396_20190708_085003_20190708_093503	2019-07-08 08:50:03	2019-07-08 09:35:03	40	60	0	foraging	6215396_20190704_221003_20190715_114503	1	1	1	1	NA	NA	2019-07-08 08:50:03 UTC--2019-07-08 09:35:03 UTC	45
6215396	natural	6215396_20190710_083003_20190710_091503	2019-07-10 08:30:03	2019-07-10 09:15:03	10	90	0	foraging	6215396_20190704_221003_20190715_114503	1	1	1	1	NA	NA	2019-07-10 08:30:03 UTC--2019-07-10 09:15:03 UTC	45
6215396	natural	6215396_20190706_104503_20190706_113003	2019-07-06 10:45:03	2019-07-06 11:30:03	0	100	0	foraging	6215396_20190704_221003_20190715_114503	1	1	1	1	NA	NA	2019-07-06 10:45:03 UTC--2019-07-06 11:30:03 UTC	45
6215396	natural	6215396_20190706_081503_20190706_090003	2019-07-06 08:15:03	2019-07-06 09:00:03	0	90	10	foraging	6215396_20190704_221003_20190715_114503	1	1	1	1	NA	NA	2019-07-06 08:15:03 UTC--2019-07-06 09:00:03 UTC	45
6215396	natural	6215396_20190714_155503_20190714_164003	2019-07-14 15:55:03	2019-07-14 16:40:03	0	70	30	foraging	6215396_20190704_221003_20190715_114503	1	1	1	1	NA	NA	2019-07-14 15:55:03 UTC--2019-07-14 16:40:03 UTC	45
6215396	natural	6215396_20190712_095003_20190712_103503	2019-07-12 09:50:03	2019-07-12 10:35:03	10	90	0	foraging	6215396_20190704_221003_20190715_114503	1	1	1	1	NA	NA	2019-07-12 09:50:03 UTC--2019-07-12 10:35:03 UTC	45
6215396	natural	6215396_20190709_192503_20190709_201003	2019-07-09 19:25:03	2019-07-09 20:10:03	0	70	30	foraging	6215396_20190704_221003_20190715_114503	1	1	1	1	NA	NA	2019-07-09 19:25:03 UTC--2019-07-09 20:10:03 UTC	45
6215396	natural	6215396_20190708_121503_20190708_130003	2019-07-08 12:15:03	2019-07-08 13:00:03	70	30	0	foraging	6215396_20190704_221003_20190715_114503	1	1	1	1	NA	NA	2019-07-08 12:15:03 UTC--2019-07-08 13:00:03 UTC	45
6215396	natural	6215396_20190714_123003_20190714_131503	2019-07-14 12:30:03	2019-07-14 13:15:03	40	20	40	foraging	6215396_20190704_221003_20190715_114503	1	1	1	1	NA	NA	2019-07-14 12:30:03 UTC--2019-07-14 13:15:03 UTC	45
6215396	natural	6215396_20190712_002003_20190712_010503	2019-07-12 00:20:03	2019-07-12 01:05:03	50	50	0	foraging	6215396_20190704_221003_20190715_114503	1	1	1	1	NA	NA	2019-07-12 00:20:03 UTC--2019-07-12 01:05:03 UTC	45
6215396	natural	6215396_20190710_140003_20190710_144503	2019-07-10 14:00:03	2019-07-10 14:45:03	80	20	0	foraging	6215396_20190704_221003_20190715_114503	1	1	1	1	NA	NA	2019-07-10 14:00:03 UTC--2019-07-10 14:45:03 UTC	45
6215396	natural	6215396_20190710_211503_20190710_220003	2019-07-10 21:15:03	2019-07-10 22:00:03	40	60	0	foraging	6215396_20190704_221003_20190715_114503	1	1	1	1	NA	NA	2019-07-10 21:15:03 UTC--2019-07-10 22:00:03 UTC	45
6215396	natural	6215396_20190706_090003_20190706_094503	2019-07-06 09:00:03	2019-07-06 09:45:03	60	40	0	foraging	6215396_20190704_221003_20190715_114503	1	1	1	1	NA	NA	2019-07-06 09:00:03 UTC--2019-07-06 09:45:03 UTC	45
6215396	natural	6215396_20190714_135503_20190714_144003	2019-07-14 13:55:03	2019-07-14 14:40:03	20	30	50	foraging	6215396_20190704_221003_20190715_114503	1	1	1	1	NA	NA	2019-07-14 13:55:03 UTC--2019-07-14 14:40:03 UTC	45
6215396	natural	6215396_20190714_030003_20190714_034503	2019-07-14 03:00:03	2019-07-14 03:45:03	80	20	0	foraging	6215396_20190704_221003_20190715_114503	1	1	1	1	NA	NA	2019-07-14 03:00:03 UTC--2019-07-14 03:45:03 UTC	45
6215396	natural	6215396_20190715_004503_20190715_013003	2019-07-15 00:45:03	2019-07-15 01:30:03	0	80	20	foraging	6215396_20190704_221003_20190715_114503	1	1	1	1	NA	NA	2019-07-15 00:45:03 UTC--2019-07-15 01:30:03 UTC	45
6215396	natural	6215396_20190710_150503_20190710_155003	2019-07-10 15:05:03	2019-07-10 15:50:03	70	30	0	foraging	6215396_20190704_221003_20190715_114503	1	1	1	1	NA	NA	2019-07-10 15:05:03 UTC--2019-07-10 15:50:03 UTC	45
6215396	natural	6215396_20190713_040503_20190713_045003	2019-07-13 04:05:03	2019-07-13 04:50:03	20	80	0	foraging	6215396_20190704_221003_20190715_114503	1	1	1	1	NA	NA	2019-07-13 04:05:03 UTC--2019-07-13 04:50:03 UTC	45
6215396	natural	6215396_20190705_153503_20190705_162003	2019-07-05 15:35:03	2019-07-05 16:20:03	20	80	0	foraging	6215396_20190704_221003_20190715_114503	1	1	1	1	NA	NA	2019-07-05 15:35:03 UTC--2019-07-05 16:20:03 UTC	45
6215396	natural	6215396_20190706_001503_20190706_010003	2019-07-06 00:15:03	2019-07-06 01:00:03	60	30	10	foraging	6215396_20190704_221003_20190715_114503	1	1	1	1	NA	NA	2019-07-06 00:15:03 UTC--2019-07-06 01:00:03 UTC	45
6215396	natural	6215396_20190707_181003_20190707_185503	2019-07-07 18:10:03	2019-07-07 18:55:03	10	30	60	foraging	6215396_20190704_221003_20190715_114503	1	1	1	1	NA	NA	2019-07-07 18:10:03 UTC--2019-07-07 18:55:03 UTC	45
6215396	natural	6215396_20190705_223003_20190705_231503	2019-07-05 22:30:03	2019-07-05 23:15:03	60	40	0	foraging	6215396_20190704_221003_20190715_114503	1	1	1	1	NA	NA	2019-07-05 22:30:03 UTC--2019-07-05 23:15:03 UTC	45
6215396	natural	6215396_20190707_225003_20190707_233503	2019-07-07 22:50:03	2019-07-07 23:35:03	50	50	0	foraging	6215396_20190704_221003_20190715_114503	1	1	1	1	NA	NA	2019-07-07 22:50:03 UTC--2019-07-07 23:35:03 UTC	45
6215396	natural	6215396_20190715_041503_20190715_050003	2019-07-15 04:15:03	2019-07-15 05:00:03	0	60	40	foraging	6215396_20190704_221003_20190715_114503	1	1	1	1	NA	NA	2019-07-15 04:15:03 UTC--2019-07-15 05:00:03 UTC	45
6215396	natural	6215396_20190711_164503_20190711_173003	2019-07-11 16:45:03	2019-07-11 17:30:03	10	90	0	foraging	6215396_20190704_221003_20190715_114503	1	1	1	1	NA	NA	2019-07-11 16:45:03 UTC--2019-07-11 17:30:03 UTC	45
6215396	natural	6215396_20190712_135503_20190712_144003	2019-07-12 13:55:03	2019-07-12 14:40:03	10	90	0	foraging	6215396_20190704_221003_20190715_114503	1	1	1	1	NA	NA	2019-07-12 13:55:03 UTC--2019-07-12 14:40:03 UTC	45
6215396	natural	6215396_20190707_073003_20190707_081503	2019-07-07 07:30:03	2019-07-07 08:15:03	0	100	0	foraging	6215396_20190704_221003_20190715_114503	1	1	1	1	NA	NA	2019-07-07 07:30:03 UTC--2019-07-07 08:15:03 UTC	45
6215396	natural	6215396_20190708_112003_20190708_120503	2019-07-08 11:20:03	2019-07-08 12:05:03	70	30	0	foraging	6215396_20190704_221003_20190715_114503	1	1	1	1	NA	NA	2019-07-08 11:20:03 UTC--2019-07-08 12:05:03 UTC	45
6215396	natural	6215396_20190706_144003_20190706_152503	2019-07-06 14:40:03	2019-07-06 15:25:03	20	80	0	foraging	6215396_20190704_221003_20190715_114503	1	1	1	1	NA	NA	2019-07-06 14:40:03 UTC--2019-07-06 15:25:03 UTC	45
6215396	natural	6215396_20190709_085503_20190709_094003	2019-07-09 08:55:03	2019-07-09 09:40:03	0	70	30	foraging	6215396_20190704_221003_20190715_114503	1	1	1	1	NA	NA	2019-07-09 08:55:03 UTC--2019-07-09 09:40:03 UTC	45
6215396	natural	6215396_20190709_052003_20190709_060503	2019-07-09 05:20:03	2019-07-09 06:05:03	0	60	40	foraging	6215396_20190704_221003_20190715_114503	1	1	1	1	NA	NA	2019-07-09 05:20:03 UTC--2019-07-09 06:05:03 UTC	45
6215396	natural	6215396_20190712_154003_20190712_162503	2019-07-12 15:40:03	2019-07-12 16:25:03	0	100	0	foraging	6215396_20190704_221003_20190715_114503	1	1	1	1	NA	NA	2019-07-12 15:40:03 UTC--2019-07-12 16:25:03 UTC	45
6215396	natural	6215396_20190709_213003_20190709_221503	2019-07-09 21:30:03	2019-07-09 22:15:03	60	40	0	foraging	6215396_20190704_221003_20190715_114503	1	1	1	1	NA	NA	2019-07-09 21:30:03 UTC--2019-07-09 22:15:03 UTC	45
6215396	natural	6215396_20190707_165003_20190707_173503	2019-07-07 16:50:03	2019-07-07 17:35:03	0	100	0	foraging	6215396_20190704_221003_20190715_114503	1	1	1	1	NA	NA	2019-07-07 16:50:03 UTC--2019-07-07 17:35:03 UTC	45
6215396	natural	6215396_20190709_105003_20190709_113503	2019-07-09 10:50:03	2019-07-09 11:35:03	0	40	60	foraging	6215396_20190704_221003_20190715_114503	1	1	1	1	NA	NA	2019-07-09 10:50:03 UTC--2019-07-09 11:35:03 UTC	45
6215396	natural	6215396_20190711_081003_20190711_085503	2019-07-11 08:10:03	2019-07-11 08:55:03	70	30	0	foraging	6215396_20190704_221003_20190715_114503	1	1	1	1	NA	NA	2019-07-11 08:10:03 UTC--2019-07-11 08:55:03 UTC	45
6215396	natural	6215396_20190714_100503_20190714_105003	2019-07-14 10:05:03	2019-07-14 10:50:03	40	50	10	foraging	6215396_20190704_221003_20190715_114503	1	1	1	1	NA	NA	2019-07-14 10:05:03 UTC--2019-07-14 10:50:03 UTC	45
6215396	natural	6215396_20190712_015503_20190712_024003	2019-07-12 01:55:03	2019-07-12 02:40:03	0	100	0	foraging	6215396_20190704_221003_20190715_114503	1	1	1	1	NA	NA	2019-07-12 01:55:03 UTC--2019-07-12 02:40:03 UTC	45
6215396	natural	6215396_20190711_094503_20190711_103003	2019-07-11 09:45:03	2019-07-11 10:30:03	80	20	0	foraging	6215396_20190704_221003_20190715_114503	1	1	1	1	NA	NA	2019-07-11 09:45:03 UTC--2019-07-11 10:30:03 UTC	45
6215396	natural	6215396_20190709_204003_20190709_212503	2019-07-09 20:40:03	2019-07-09 21:25:03	30	60	10	foraging	6215396_20190704_221003_20190715_114503	1	1	1	1	NA	NA	2019-07-09 20:40:03 UTC--2019-07-09 21:25:03 UTC	45
6215396	natural	6215396_20190711_055503_20190711_064003	2019-07-11 05:55:03	2019-07-11 06:40:03	20	60	20	foraging	6215396_20190704_221003_20190715_114503	1	1	1	1	NA	NA	2019-07-11 05:55:03 UTC--2019-07-11 06:40:03 UTC	45
6215396	natural	6215396_20190713_185003_20190713_193503	2019-07-13 18:50:03	2019-07-13 19:35:03	0	90	10	foraging	6215396_20190704_221003_20190715_114503	1	1	1	1	NA	NA	2019-07-13 18:50:03 UTC--2019-07-13 19:35:03 UTC	45
6215396	natural	6215396_20190712_125503_20190712_134003	2019-07-12 12:55:03	2019-07-12 13:40:03	0	100	0	foraging	6215396_20190704_221003_20190715_114503	1	1	1	1	NA	NA	2019-07-12 12:55:03 UTC--2019-07-12 13:40:03 UTC	45
6215396	natural	6215396_20190705_210503_20190705_215003	2019-07-05 21:05:03	2019-07-05 21:50:03	60	30	10	foraging	6215396_20190704_221003_20190715_114503	1	1	1	1	NA	NA	2019-07-05 21:05:03 UTC--2019-07-05 21:50:03 UTC	45
6215396	natural	6215396_20190713_025503_20190713_034003	2019-07-13 02:55:03	2019-07-13 03:40:03	80	20	0	foraging	6215396_20190704_221003_20190715_114503	1	1	1	1	NA	NA	2019-07-13 02:55:03 UTC--2019-07-13 03:40:03 UTC	45
6215396	natural	6215396_20190706_221003_20190706_225503	2019-07-06 22:10:03	2019-07-06 22:55:03	60	40	0	foraging	6215396_20190704_221003_20190715_114503	1	1	1	1	NA	NA	2019-07-06 22:10:03 UTC--2019-07-06 22:55:03 UTC	45
6215396	natural	6215396_20190713_170003_20190713_174503	2019-07-13 17:00:03	2019-07-13 17:45:03	20	30	50	foraging	6215396_20190704_221003_20190715_114503	1	1	1	1	NA	NA	2019-07-13 17:00:03 UTC--2019-07-13 17:45:03 UTC	45
6215396	natural	6215396_20190713_174503_20190713_183003	2019-07-13 17:45:03	2019-07-13 18:30:03	40	50	10	foraging	6215396_20190704_221003_20190715_114503	1	1	1	1	NA	NA	2019-07-13 17:45:03 UTC--2019-07-13 18:30:03 UTC	45
6215396	natural	6215396_20190710_171003_20190710_175503	2019-07-10 17:10:03	2019-07-10 17:55:03	0	100	0	foraging	6215396_20190704_221003_20190715_114503	1	1	1	1	NA	NA	2019-07-10 17:10:03 UTC--2019-07-10 17:55:03 UTC	45
6215396	natural	6215396_20190708_150503_20190708_155003	2019-07-08 15:05:03	2019-07-08 15:50:03	10	80	10	foraging	6215396_20190704_221003_20190715_114503	1	1	1	1	NA	NA	2019-07-08 15:05:03 UTC--2019-07-08 15:50:03 UTC	45
6215396	natural	6215396_20190709_062003_20190709_070503	2019-07-09 06:20:03	2019-07-09 07:05:03	20	50	30	foraging	6215396_20190704_221003_20190715_114503	1	1	1	1	NA	NA	2019-07-09 06:20:03 UTC--2019-07-09 07:05:03 UTC	45
6215396	natural	6215396_20190713_061503_20190713_070003	2019-07-13 06:15:03	2019-07-13 07:00:03	50	40	10	foraging	6215396_20190704_221003_20190715_114503	1	1	1	1	NA	NA	2019-07-13 06:15:03 UTC--2019-07-13 07:00:03 UTC	45
6215396	natural	6215396_20190711_135003_20190711_143503	2019-07-11 13:50:03	2019-07-11 14:35:03	20	70	10	foraging	6215396_20190704_221003_20190715_114503	1	1	1	1	NA	NA	2019-07-11 13:50:03 UTC--2019-07-11 14:35:03 UTC	45
6215396	natural	6215396_20190715_104503_20190715_113003	2019-07-15 10:45:03	2019-07-15 11:30:03	0	70	30	foraging	6215396_20190704_221003_20190715_114503	1	1	1	1	NA	NA	2019-07-15 10:45:03 UTC--2019-07-15 11:30:03 UTC	45
6215396	natural	6215396_20190707_002503_20190707_011003	2019-07-07 00:25:03	2019-07-07 01:10:03	80	20	0	foraging	6215396_20190704_221003_20190715_114503	1	1	1	1	NA	NA	2019-07-07 00:25:03 UTC--2019-07-07 01:10:03 UTC	45
6215396	natural	6215396_20190712_193503_20190712_202003	2019-07-12 19:35:03	2019-07-12 20:20:03	30	40	30	foraging	6215396_20190704_221003_20190715_114503	1	1	1	1	NA	NA	2019-07-12 19:35:03 UTC--2019-07-12 20:20:03 UTC	45
6215396	natural	6215396_20190709_162503_20190709_171003	2019-07-09 16:25:03	2019-07-09 17:10:03	0	100	0	foraging	6215396_20190704_221003_20190715_114503	1	1	1	1	NA	NA	2019-07-09 16:25:03 UTC--2019-07-09 17:10:03 UTC	45
6215396	natural	6215396_20190707_204503_20190707_213003	2019-07-07 20:45:03	2019-07-07 21:30:03	60	40	0	foraging	6215396_20190704_221003_20190715_114503	1	1	1	1	NA	NA	2019-07-07 20:45:03 UTC--2019-07-07 21:30:03 UTC	45
