## Supplementary File 1 Reproducible R workflow for "Predicting seabird-vessel interactions from bird-borne data alone": Segments.csv

organismID	typeEvent	segmentID	start	end	percent_resting	percent_foraging	percent_relocating	behav	tripID	GPS	GLS	ACC	PRESS	Fishing	Tanker	Cargo	Passenger	Recreational	Unspecified	shipID_1	duration_secs	trial	int	duration	pairID	id
6215396	vessel	6215396_20190708_060003_20190708_065503	2019-07-08 06:00:03	2019-07-08 06:55:03	17	75	8	foraging	6215396_20190704_221003_20190715_114503	1	1	1	1	0	0	0	0	1	0	1	NA	NA	NA	NA	1	1
6215396	natural	6215396_20190714_083503_20190714_095003	2019-07-14 08:35:03	2019-07-14 09:50:03	0	93.75	6.25	foraging	6215396_20190704_221003_20190715_114503	1	1	1	1	NA	NA	NA	NA	NA	NA	NA	NA	NA	2019-07-14 08:35:03 UTC--2019-07-14 09:50:03 UTC	75	1	2
6215396	vessel	6215396_20190705_130003_20190705_141503	2019-07-05 13:00:03	2019-07-05 14:15:03	0	31	69	foraging	6215396_20190704_221003_20190715_114503	1	1	1	1	1	0	0	0	0	0	2	NA	NA	NA	NA	2	3
6215396	natural	6215396_20190710_052003_20190710_063503	2019-07-10 05:20:03	2019-07-10 06:35:03	0	56.25	43.75	foraging	6215396_20190704_221003_20190715_114503	1	1	1	1	NA	NA	NA	NA	NA	NA	NA	NA	NA	2019-07-10 05:20:03 UTC--2019-07-10 06:35:03 UTC	75	2	4
6215396	vessel	6215396_20190708_130503_20190708_135503	2019-07-08 13:05:03	2019-07-08 13:55:03	0	82	18	foraging	6215396_20190704_221003_20190715_114503	1	1	1	1	1	0	0	0	0	0	2	NA	NA	NA	NA	3	5
6215396	natural	6215396_20190709_010503_20190709_022003	2019-07-09 01:05:03	2019-07-09 02:20:03	6.25	37.5	56.25	foraging	6215396_20190704_221003_20190715_114503	1	1	1	1	NA	NA	NA	NA	NA	NA	NA	NA	NA	2019-07-09 01:05:03 UTC--2019-07-09 02:20:03 UTC	75	3	6
6215396	vessel	6215396_20190712_042003_20190712_052003	2019-07-12 04:20:03	2019-07-12 05:20:03	31	54	15	foraging	6215396_20190704_221003_20190715_114503	1	1	1	1	1	0	0	0	0	0	2	NA	NA	NA	NA	4	7
6215396	natural	6215396_20190714_045503_20190714_061003	2019-07-14 04:55:03	2019-07-14 06:10:03	18.75	56.25	25	foraging	6215396_20190704_221003_20190715_114503	1	1	1	1	NA	NA	NA	NA	NA	NA	NA	NA	NA	2019-07-14 04:55:03 UTC--2019-07-14 06:10:03 UTC	75	4	8
6215396	vessel	6215396_20190712_070503_20190712_075003	2019-07-12 07:05:03	2019-07-12 07:50:03	30	30	40	foraging	6215396_20190704_221003_20190715_114503	1	1	1	1	1	0	0	0	0	0	2	NA	NA	NA	NA	5	9
6215396	natural	6215396_20190708_234503_20190709_010003	2019-07-08 23:45:03	2019-07-09 01:00:03	37.5	62.5	0	foraging	6215396_20190704_221003_20190715_114503	1	1	1	1	NA	NA	NA	NA	NA	NA	NA	NA	NA	2019-07-08 23:45:03 UTC--2019-07-09 01:00:03 UTC	75	5	10
6215396	vessel	6215396_20190708_054503_20190708_063003	2019-07-08 05:45:03	2019-07-08 06:30:03	10	90	0	foraging	6215396_20190704_221003_20190715_114503	1	1	1	1	0	0	0	0	1	0	3	NA	NA	NA	NA	6	11
6215396	natural	6215396_20190706_115003_20190706_130503	2019-07-06 11:50:03	2019-07-06 13:05:03	37.5	62.5	0	foraging	6215396_20190704_221003_20190715_114503	1	1	1	1	NA	NA	NA	NA	NA	NA	NA	NA	NA	2019-07-06 11:50:03 UTC--2019-07-06 13:05:03 UTC	75	6	12
6215396	vessel	6215396_20190707_093003_20190707_101503	2019-07-07 09:30:03	2019-07-07 10:15:03	0	90	10	foraging	6215396_20190704_221003_20190715_114503	1	1	1	1	0	0	0	0	1	0	4	NA	NA	NA	NA	7	13
6215396	natural	6215396_20190712_025503_20190712_041003	2019-07-12 02:55:03	2019-07-12 04:10:03	50	31.25	18.75	foraging	6215396_20190704_221003_20190715_114503	1	1	1	1	NA	NA	NA	NA	NA	NA	NA	NA	NA	2019-07-12 02:55:03 UTC--2019-07-12 04:10:03 UTC	75	7	14
