## Supplementary File 1 Reproducible R workflow for "Predicting seabird-vessel interactions from bird-borne data alone": ACC_covariates.csv

id	ODBAmean_mean	ODBAmean_sd	ODBAsd_mean	ODBAsd_sd	VeDBAmean_mean	VeDBAmean_sd	VeDBAsd_mean	VeDBAsd_sd	SurgeMean_mean	SurgeMean_sd	SurgeSD_mean	SurgeSD_sd	SwayMean_mean	SwayMean_sd	SwaySD_mean	SwaySD_sd	HeaveMean_mean	HeaveMean_sd	HeaveSD_mean	HeaveSD_sd	PitchMean_mean	PitchMean_sd	PitchSD_mean	PitchSD_sd	RollMean_mean	RollMean_sd	RollSD_mean	RollSD_sd
1	0.486774539884883	0.373236958645029	0.262197027023847	0.212638680410557	0.345401198237757	0.269810031798569	0.18589392634933	0.155753094958229	-0.0422528009694032	0.077555323510652	0.165046087651122	0.133922720314619	-0.0928731148136928	0.215801090895612	0.154325017816584	0.176850061800735	0.976855705543775	0.133725951477546	0.311631009253358	0.248074273936352	-0.541471351856971	5.15944088928733	13.0314290416697	10.7719462180636	-5.69496546109499	13.260196617248	10.399751209378	7.10098783330857
2	0.203207926810058	0.0922598490332614	0.096142538150951	0.0669652986255492	0.13549809364079	0.0636504521299814	0.0631787165364614	0.0486883137486988	-0.14662437443199	0.0383533181874876	0.0779687410469546	0.0429192393021596	-0.138425078461072	0.0477171727569115	0.0606025642894956	0.0580021917262018	0.984813583762496	0.0451293857716733	0.110801289898532	0.049722278108544	-8.04414083487276	2.07577900049057	3.85546378394282	1.9439606852346	-7.89083043366221	2.74724246930098	3.41828452790261	2.80297536526858
3	0.579155673921351	0.344657525691119	0.305873605766463	0.222994124975263	0.408490782989308	0.245440880865258	0.217835556734366	0.153722871997288	-0.0454783763608087	0.0655938536094934	0.156988750417611	0.119255778741234	-0.115576768718063	0.129185251085054	0.230370033031173	0.167900122852703	1.08328837947123	0.219853628516174	0.363562731825439	0.23526198339278	-1.05481088692628	4.40986341228247	11.2814408371222	8.90616406787653	-6.46927881917014	7.80714101902971	14.3280198398861	8.48368296218064
4	0.495623430184793	0.393955995582511	0.254677858758089	0.219441358631879	0.348530801953095	0.282028518127238	0.178277256438492	0.155309179896867	-0.0576145568009694	0.0817313416078827	0.177774555978805	0.141142069374086	-0.0980103920024235	0.153724406190891	0.148553638184299	0.178484315391546	0.978794368979097	0.0981519539005358	0.30770119517746	0.255277075693374	-1.30111488088664	6.08087932106578	13.0962642851034	11.1745595519112	-5.99705370903666	9.46816059252757	9.60110099135051	8.10824820334254
5	0.612432108763746	0.33645388592576	0.30457493778832	0.166859280293272	0.436260886750658	0.243823711690723	0.217889851027911	0.120210877692869	-0.0364340086637787	0.056071462651643	0.174238599598874	0.112312266569466	-0.0767818567144285	0.0856185426387656	0.200467537656767	0.122443044930119	1.05272886237921	0.16132803094164	0.408294124808154	0.239277044792	0.270392087704221	4.53266724024333	14.4061476753577	10.1223166220096	-4.88240185501175	5.33136598229987	14.6310074381322	7.85053052986733
6	0.58808645353477	0.341816406336513	0.3058971097173	0.190738381119084	0.415350576173409	0.239592253333369	0.219001995593348	0.134090411089062	-0.0505623808042657	0.0718301343722896	0.152056917148417	0.130479020236618	-0.073173300155521	0.0651186610722158	0.239260200213239	0.167356816907737	1.10760278782493	0.195138385432057	0.368261334369943	0.210781976839324	-1.61685560654314	4.34943125680366	10.7804710362592	8.54192832337933	-4.2935973296527	3.85024655381554	14.8644310051564	8.37658383918804
7	0.506370173973896	0.409429964798127	0.273008925297031	0.23044415600911	0.356961174852579	0.292839411680771	0.190481430262764	0.163355065627933	-0.0915545370730353	0.100223223038028	0.191040909258909	0.160125996318376	-0.103868526520411	0.20150639963918	0.165155411118691	0.196051082733668	0.955181556234379	0.13754842621367	0.300341075100257	0.258798590700453	-3.27293042828119	6.88158764274781	14.3808282403701	11.7054847763823	-6.50323587709814	12.2600129357004	10.8702933157288	7.99126543520128
8	0.237440916987336	0.170253251412753	0.116478105260339	0.1116727301729	0.159391598230453	0.120409892119066	0.0769874249269858	0.0797321498543405	-0.0935839404576761	0.0537057728878957	0.0837709084207144	0.0609527422646727	-0.295262486558543	0.208052863693674	0.0936613271229748	0.0989029507575412	0.932285580093313	0.0818273096382245	0.120058588105846	0.100749991231313	-4.95610878194544	3.16923304446291	4.75385148052969	4.44926269987456	-17.2560003088672	12.6338348548018	5.09153077186209	5.02003165503302
9	0.393721217445391	0.325899121868913	0.208942668247808	0.186520726268899	0.275702725514582	0.235624859012708	0.145180965850336	0.133434848950482	-0.0716486456867827	0.0883423549986409	0.141189601428174	0.114740826879714	-0.217779067012218	0.268673715290003	0.14134467589711	0.14265397277556	0.931293716401333	0.129976286963195	0.223913308186721	0.228762051789645	-2.75983299504586	5.56984951655293	10.4720157866148	10.123983527555	-13.0515827294668	16.1749313053876	9.03869089652106	6.79929992871133
10	0.299508656814041	0.255334883615587	0.148573460215931	0.1659314067985	0.204287750700119	0.181533701007473	0.100105594985511	0.11502231394314	-0.116917637858254	0.0677346058462712	0.103395315146566	0.0854490694917319	-0.163882455454343	0.181727536415708	0.108828517793198	0.127850230747884	0.970589591646301	0.0923249417863636	0.165764330173096	0.165507490217793	-5.96386610327611	4.25153765294445	6.25545225971781	6.70415969039341	-9.45489132550765	10.5912832750215	6.35310319303682	6.01184257757635
11	0.576999155512773	0.407261458075012	0.308484265348593	0.226641976902929	0.407429170230435	0.288414362798654	0.216770784883848	0.162024857883111	-0.033147392817475	0.0927306298078876	0.200707222375668	0.159938830840333	-0.121053294335431	0.251509746181424	0.189894655547512	0.200407837235297	0.964856316919659	0.155957385382528	0.35761087190472	0.250676541370464	0.188422745876217	5.59882847195926	15.1278844520244	10.8691046463287	-7.6264285796174	15.7592397084527	12.2702867517601	7.31789410288007
12	0.334915389397912	0.37206718731199	0.189322555377552	0.211178453771339	0.235692489292323	0.26643245865694	0.13324223653856	0.150695582489258	-0.0526986785158854	0.105817868719934	0.137939765086256	0.144874120373216	-0.111753006887358	0.18352481714348	0.124716996487796	0.165482885061604	0.961576390135525	0.101612591420747	0.17768183003982	0.24030960691454	-1.80905136715292	6.9620438030594	9.62111723349923	11.1147225627703	-6.80516450489006	11.2502039755069	7.39285071567923	6.58362848211208
13	0.545805811417993	0.366876696783275	0.291329456012	0.218114760089414	0.390882993294162	0.257265071854109	0.209592301102221	0.149878257444629	-0.055371148463532	0.0705385995273548	0.157951308204939	0.144133972999031	-0.0736179148463532	0.0653249641050387	0.176845520250896	0.17108126080022	1.05576290410959	0.159903398831415	0.369626496135673	0.227167117181976	-1.48108906666174	4.9046805798394	12.3352311089605	10.0549636448882	-4.19492741604037	3.9365439896367	11.845199642922	8.00729576410207
14	0.348407716898467	0.328041001804615	0.183879684652527	0.193176972761925	0.239312664848609	0.228554597901751	0.125821079676162	0.135508223896253	-0.0362642292823817	0.0679077726690274	0.120362334320512	0.130133201432656	-0.22317382537214	0.145345238623797	0.132055452546278	0.160840572495557	0.974847907576094	0.0765174904275611	0.195902949293278	0.187502304781195	-1.27199022463488	4.06523627292616	7.73309720112457	8.66944011519815	-12.8110391057084	8.41922801940648	7.51428179878317	7.49168730263211
