## Supplementary File 1 Reproducible R workflow for "Predicting seabird-vessel interactions from bird-borne data alone": GLS_covariates.csv

id	Rchanges	Nlanding	DurationWet	MaxDurationWet	DurationDry	MaxDurationDry	PropDry	UnitsDuration
1	0.290909090909091	8	25.9	9.81666666666667	29.1	19.6	0.529090909090909	mins
2	0.36	13	4.51666666666667	2.61666666666667	70.4833333333333	55.7	0.939777777777778	mins
3	0.346666666666667	13	18.5	7.3	56.5	16.3	0.753333333333333	mins
4	0.04	1	2.28333333333333	2.18333333333333	72.7166666666667	58	0.969555555555556	mins
5	0.08	2	8.3	4.5	41.7	25.9	0.834	mins
6	0.0133333333333333	1	8.51666666666667	8.51666666666667	66.4833333333333	66.4833333333333	0.886444444444445	mins
7	0.15	4	28.5	14.3	31.5	24.6	0.525	mins
8	0.0666666666666667	3	34.7	18.6	40.3	21	0.537333333333333	mins
9	0.0444444444444444	1	31.2	15.9	13.8	13.8	0.306666666666667	mins
10	0.0666666666666667	2	56.4833333333333	31.3	18.5166666666667	15.2	0.246888888888889	mins
11	0.533333333333333	12	18.1	13	26.9	19.6	0.597777777777778	mins
12	0.44	17	64.5333333333333	40.3	10.4666666666667	2.1	0.139555555555556	mins
13	0.333333333333333	8	4.81666666666667	2	40.1833333333333	18.2	0.892962962962963	mins
14	0.0533333333333333	2	53.4	24.7	21.6	19.3	0.288	mins
