## Supplementary File 1 Reproducible R workflow for "Predicting seabird-vessel interactions from bird-borne data alone": GPS_covariates.csv

id	Lenght	Distance	MaxLenght	MaxDistance	MaxStepLenght	UnitsDistance	Sinuosity	Straightness	SpeedMean	SpeedSD	SpeedMedian	SpeedMax	DurationHH	DurationHL	DurationLL	DurationLH	UnitsDuration
1	8594.23629267664	1500.45395331049	3988.82238349406	2744.09163179074	2293.88985411784	m	0.0398369884071738	0.174588398807357	8.82536220436984	9.10309229358372	5.86842886245423	27.5372262849066	32.0833333333333	4.58333333333333	9.16666666666667	9.16666666666667	mins
2	20792.8355963183	13189.7926050092	19664.7851157361	13926.7203147259	3010.44959178108	m	0.0231437088550671	0.634343139198614	15.7032699484841	11.7280810932626	12.6579649747036	36.1397820911422	60.9375	4.6875	0	9.375	mins
3	15945.2411518838	14071.6161873912	15945.2411518838	14071.6161873912	2477.94535048338	m	0.0318248780659423	0.882496291737097	12.357017171421	8.03611128217638	9.83508543890897	29.7470028252467	23.4375	51.5625	0	0	mins
4	20616.9063305905	18187.8279804009	20616.9063305905	18187.8279804009	2214.07690602268	m	0.0204827718034766	0.88218026937507	16.7732930131739	6.48222646776917	19.2783946733331	26.5794343371821	42.1875	32.8125	0	0	mins
5	16978.0408224641	12390.6037810713	16978.0408224641	12390.6037810713	3147.77241734083	m	0.0202173494456533	0.729801742770989	19.5584773079833	9.84916267489923	19.412799088267	37.7878563880761	40.9090909090909	9.09090909090909	0	0	mins
6	22248.1994196219	19297.0433998769	22248.1994196219	19297.0433998769	2425.50832872499	m	0.0243932297196787	0.867353039943439	16.8250268289359	7.3749659012631	19.442602522621	29.1176301730543	23.4375	42.1875	4.6875	4.6875	mins
7	12016.9789362686	4700.68410823696	7525.88002928589	5875.63036332324	2429.70379016498	m	0.0267811375339342	0.391170204522017	12.467171299481	10.5140986637584	15.8961208940455	29.1679684086348	32.3076923076923	9.23076923076923	18.4615384615385	0	mins
8	24986.4965699906	20125.2025658579	24986.4965699906	20125.2025658579	3472.96492788329	m	0.0205439953065733	0.80544315244374	18.791366816208	15.8006516595238	20.9937253193313	41.6921363310067	28.125	18.75	14.0625	14.0625	mins
9	8164.07105516015	7921.92073968602	8164.07105516015	7921.92073968602	2927.4428076863	m	0.0180238855405852	0.970339513970658	10.7535956926717	13.1867941884716	4.7162723336995	35.1430009619074	4.5	18	13.5	9	mins
10	6760.64251911305	1478.33998320199	4457.67188906368	2821.93983614824	1806.19818731085	m	0.0364910015735338	0.218668562791564	6.63886522064917	7.96133349262157	2.34519909655748	25.0620143031923	28.125	0	28.125	18.75	mins
11	7719.44252391733	567.364918074016	4925.26667716494	2559.6601756407	2293.88985411784	m	0.0460231095035879	0.0734981724802194	9.47987996203265	9.72462946556152	6.47847046741948	27.5372262849066	31.5	0	4.5	9	mins
12	3168.69202349672	1093.6918135373	2792.98384840425	1450.41829654438	805.29459712437	m	0.0738608508079723	0.345155605349865	2.42154552004002	2.83458359889506	1.01942427632733	9.66730293101987	18.75	0	28.125	28.125	mins
13	8476.85882441144	4421.59465499252	6230.33118146005	5342.70652683368	2563.01735977883	m	0.0482104588511641	0.521607678808963	10.4877530741162	9.57232598496933	8.57167927300742	30.767982449083	36	4.5	0	4.5	mins
14	11253.8998167484	10892.6682824623	11253.8998167484	10892.6682824623	2852.57370846451	m	0.0195940341399774	0.967901657188337	8.52351413253892	12.2774620424682	0.996998243647637	34.2443876623705	14.0625	14.0625	37.5	9.375	mins
