## Supplementary File 1 Reproducible R workflow for "Predicting seabird-vessel interactions from bird-borne data alone": PRESS_DivesSummary.csv

begdesc	enddesc	begasc	endasc	desctim	botttim	asctim	divetim	maxdep	organismID	tripID	gaps	dives
2019-07-05T09:05:38Z	2019-07-05T09:05:38Z	2019-07-05T09:05:38Z	2019-07-05T09:05:39Z	0.5	0	0.5	1	0.540900000000002	6215396	6215396_20190704_221003_20190715_114503		TRUE
2019-07-05T09:06:21Z	2019-07-05T09:06:21Z	2019-07-05T09:06:21Z	2019-07-05T09:06:22Z	0.5	0	0.5	1	0.933899999999999	6215396	6215396_20190704_221003_20190715_114503		TRUE
2019-07-05T09:06:42Z	2019-07-05T09:06:43Z	2019-07-05T09:06:47Z	2019-07-05T09:06:48Z	1.5	4	0.5	6	1.4576	6215396	6215396_20190704_221003_20190715_114503		TRUE
2019-07-05T09:07:21Z	2019-07-05T09:07:22Z	2019-07-05T09:07:23Z	2019-07-05T09:07:24Z	1.5	1	0.5	3	1.5221	6215396	6215396_20190704_221003_20190715_114503		TRUE
2019-07-05T09:07:57Z	2019-07-05T09:07:58Z	2019-07-05T09:07:58Z	2019-07-05T09:08:01Z	1.5	0	2.5	4	1.1712	6215396	6215396_20190704_221003_20190715_114503		TRUE
2019-07-05T09:08:18Z	2019-07-05T09:08:18Z	2019-07-05T09:08:20Z	2019-07-05T09:08:21Z	0.5	2	0.5	3	0.7978	6215396	6215396_20190704_221003_20190715_114503		TRUE
2019-07-05T09:15:08Z	2019-07-05T09:15:08Z	2019-07-05T09:15:09Z	2019-07-05T09:15:10Z	0.5	1	0.5	2	0.961546000000001	6215396	6215396_20190704_221003_20190715_114503		TRUE
2019-07-05T09:16:38Z	2019-07-05T09:16:38Z	2019-07-05T09:16:39Z	2019-07-05T09:16:41Z	0.5	1	1.5	3	1.0804	6215396	6215396_20190704_221003_20190715_114503		TRUE
2019-07-05T09:17:41Z	2019-07-05T09:17:41Z	2019-07-05T09:17:42Z	2019-07-05T09:17:43Z	0.5	1	0.5	2	0.777788000000001	6215396	6215396_20190704_221003_20190715_114503		TRUE
2019-07-05T13:56:05Z	2019-07-05T13:56:05Z	2019-07-05T13:56:05Z	2019-07-05T13:56:06Z	0.5	0	0.5	1	0.576536	6215396	6215396_20190704_221003_20190715_114503		TRUE
2019-07-08T07:43:23Z	2019-07-08T07:43:23Z	2019-07-08T07:43:24Z	2019-07-08T07:43:25Z	0.5	1	0.5	2	0.713999999999999	6215396	6215396_20190704_221003_20190715_114503		TRUE
2019-07-08T07:43:54Z	2019-07-08T07:43:54Z	2019-07-08T07:43:56Z	2019-07-08T07:43:56Z	0.5	1	0.5	2	1.5211128	6215396	6215396_20190704_221003_20190715_114503		TRUE
2019-07-08T07:44:20Z	2019-07-08T07:44:22Z	2019-07-08T07:44:23Z	2019-07-08T07:44:25Z	2.5	1	1.5	5	1.5235	6215396	6215396_20190704_221003_20190715_114503		TRUE
2019-07-08T07:45:44Z	2019-07-08T07:45:46Z	2019-07-08T07:45:47Z	2019-07-08T07:45:49Z	2.5	1	1.5	5	2.406	6215396	6215396_20190704_221003_20190715_114503		TRUE
2019-07-08T07:46:41Z	2019-07-08T07:46:43Z	2019-07-08T07:46:44Z	2019-07-08T07:46:47Z	2.5	1	2.5	6	2.077	6215396	6215396_20190704_221003_20190715_114503		TRUE
2019-07-10T12:49:36Z	2019-07-10T12:49:36Z	2019-07-10T12:49:36Z	2019-07-10T12:49:37Z	0.5	0	0.5	1	0.649602000000001	6215396	6215396_20190704_221003_20190715_114503		TRUE
2019-07-10T12:52:31Z	2019-07-10T12:52:31Z	2019-07-10T12:52:34Z	2019-07-10T12:52:34Z	0.5	2	0.5	3	1.342	6215396	6215396_20190704_221003_20190715_114503		TRUE
2019-07-10T12:52:38Z	2019-07-10T12:52:38Z	2019-07-10T12:52:38Z	2019-07-10T12:52:39Z	0.5	0	0.5	1	0.5171	6215396	6215396_20190704_221003_20190715_114503		TRUE
2019-07-11T13:36:13Z	2019-07-11T13:36:13Z	2019-07-11T13:36:14Z	2019-07-11T13:36:15Z	0.5	1	0.5	2	0.872542	6215396	6215396_20190704_221003_20190715_114503		TRUE
