## Supplementary File 1 Reproducible R workflow for "Predicting seabird-vessel interactions from bird-borne data alone": ST_covariates.csv

id	hour	weekday	Altitude	Azimuth	dist2col	dist2coast
1	6	2	0.275524111804344	-1.85753254856231		24.5501919422868
2	9	1	0.769147941368853	-1.42401172136677		48.3395652495127
3	13	6	1.17865767601728	0.789394704568318		24.7981206084704
4	6	4	0.142796112653091	-1.96023637810266		19.5543918789593
5	13	2	1.1638597727867	0.825302016405046		19.2323743340129
6	1	3	-0.443335102966386	-2.8188353344972		19.9692433000067
7	4	6	-0.0386477076470274	-2.12143438707809		25.7912896267021
8	5	1	0.060200952391319	-2.02112008348158		42.6948090445616
9	7	6	0.479581396757682	-1.68627862258738		35.461180230825
10	4	2	-0.481530336454642	3.10632176106667		16.8330207039038
11	6	2	0.227603577890765	-1.89578309800594		25.2373597086862
12	12	7	1.27047281900206	-0.0242965670801452		20.580467348903
13	9	1	0.96854286774107	-1.23198587195034		23.1862210773706
14	3	6	-0.260033668624731	-2.38841246070889		20.7879607166866
