## Supplementary File 1 Reproducible R workflow for "Predicting seabird-vessel interactions from bird-borne data alone": accuracy.csv

ntrees	mtry	splitrule	min.node.size	train_nObs	CV_Sensitivity	CV_SensitivitySD	CV_Specificity	CV_SpecificitySD	CV_J	CV_JSD	Sensitivity	Specificity	test_nObs	model	Class
1000	1	gini	40	108	0.57	0.22	0.85	0.2	0.45	0.35	0.69	0.67	28	min_GPS1_GLS0_ACC0_PRESS0_ST0_ClassA_RF.rds	A
