## Supplementary File 1 Reproducible R workflow for "Predicting seabird-vessel interactions from bird-borne data alone": GPS1_GLS0_ACC0_PRESS0_ST0_ClassA_MUVR_rankVars.csv

order	name	rank
1	Sinuosity	3.57
2	MaxLenght	5.24547619047619
3	Distance	5.83214285714286
4	SpeedMedian	6.09642857142857
5	SpeedSD	6.13809523809524
6	MaxDistance	8.51404761904762
7	SpeedMean	8.99547619047619
8	DurationHL	9.37095238095238
