## Supplementary File 1 Reproducible R workflow for "Predicting seabird-vessel interactions from bird-borne data alone": GPS1_GLS0_ACC0_PRESS0_ST0_ClassA_Testing_covar.csv

organismID	id	ClassA	Lenght	Distance	MaxLenght	MaxDistance	MaxStepLenght	Sinuosity	Straightness	SpeedMean	SpeedSD	SpeedMedian	SpeedMax	DurationHH	DurationHL	DurationLL	DurationLH	start	end
6004252	241	vessel	7954.90637322402	4974.49320276764	7954.90637322402	4974.49320276764	2009.84752280276	0.033740148719798	0.625336486613047	7.27385120846547	10.5176853816237	1.29716430523184	35.433005168777	18.8888888888889	23.6111111111111	18.8888888888889	23.6111111111111	2020-07-29T03:32:09Z	2020-07-29T04:57:09Z
6004252	242	natural	22845.7054461017	10412.6581616128	22845.7054461017	10412.6581616128	2142.80393927542	0.0237917442941274	0.455781861767353	16.3067065244594	5.84482636573663	16.41699564662	25.7170656768491	75.5555555555556	9.44444444444444	0	0	2020-08-02T16:32:09Z	2020-08-02T17:57:09Z
6004252	243	vessel	12704.8133563932	7000.39417713221	12704.8133563932	7000.39417713221	2227.42876884365	0.0262529278355092	0.551003307231547	17.1462835073308	6.0536043080178	19.1198807135418	26.7338477630048	36	9	0	0	2020-08-01T20:07:09Z	2020-08-01T20:52:09Z
6004252	244	natural	2895.35394497502	2105.60844591848	2850.34056746974	2138.58373852188	708.532580665476	0.0711399733520902	0.727236975490622	5.93768946697293	6.9877420186733	4.47941023237984	24.6189345143476	27	9	4.5	4.5	2020-08-05T16:17:09Z	2020-08-05T17:02:09Z
6212912	866	vessel	23430.0571653438	20161.8381062404	23430.0571653438	20161.8381062404	2945.72587852585	0.018583475499362	0.860511690772247	14.8435786100615	10.1371807508777	16.0614607135149	35.3619947445724	14.2105263157895	66.3157894736842	4.73684210526316	4.73684210526316	2018-07-09T04:46:00Z	2018-07-09T06:16:00Z
6212912	867	natural	1129.08781317016	913.44775192542	1129.08781317016	913.44775192542	277.269469905571	0.0680591042753872	0.809013914835122	0.725271914393349	0.915794228187919	0.366451768387183	3.32847794499796	0	4.73684210526316	61.5789473684211	23.6842105263158	2018-07-11T02:16:00Z	2018-07-11T03:46:00Z
6220503	1064	vessel	14601.6036687241	13712.8377601897	14601.6036687241	13712.8377601897	2042.53108419943	0.00680907727136072	0.939132308430062	16.9224950425393	5.5951639979315	15.5042114772281	24.5193309587767	9.09090909090909	40.9090909090909	0	0	2017-08-08T03:58:04Z	2017-08-08T04:48:04Z
6220503	1065	natural	11556.1575096781	9114.32034365652	11404.0675029553	9172.26562525843	1959.3918895207	0.0185976457565304	0.788698175498509	13.0332969320778	8.49106421581654	12.2964196960761	23.5210030486181	4.54545454545455	36.3636363636364	0	9.09090909090909	2017-08-09T05:43:04Z	2017-08-09T06:33:04Z
6220503	1066	vessel	10450.9120079381	2760.8258937137	5190.96178138455	4663.24599377668	1537.37302784908	0.0483008697568495	0.264170810319395	12.5981436978476	3.71089994532434	11.9773949967	18.4557686790559	27.2727272727273	22.7272727272727	0	0	2017-08-06T21:43:04Z	2017-08-06T22:33:04Z
6220503	1067	natural	2175.59500253883	1690.7432448054	2085.36633731297	1741.35103802567	1687.33765755988	0.0514546523926654	0.777140618006742	2.46153791912245	5.90737907176907	0.716201921181532	20.2552836904267	4.54545454545455	0	9.09090909090909	36.3636363636364	2017-08-05T07:57:14Z	2017-08-05T08:47:14Z
6220503	1068	vessel	20622.6309385812	7838.57232177649	18037.1793999885	9204.97050420567	2053.4711705854	0.0361348819907475	0.380095650507519	13.7979953496399	4.60515968186216	13.607500938437	24.6513328076535	56.8421052631579	33.1578947368421	0	0	2017-08-06T21:33:04Z	2017-08-06T23:03:04Z
6220503	1069	natural	4516.91998754922	1551.52018482647	2220.62320561045	1664.94711349828	881.811902535577	0.0763861088886221	0.343490739066266	2.93004189771194	2.58487308378368	2.14982570081685	10.585552759598	9.47368421052632	0	4.73684210526316	75.7894736842105	2017-08-09T15:13:04Z	2017-08-09T16:43:04Z
6220503	1070	vessel	6304.54068390056	6259.70373127393	6304.54068390056	6259.70373127393	3160.61786048594	0.0114108685945964	0.992888149212659	5.92904321188823	10.5309014784754	1.46167898124215	37.9412861880612	0	13.8461538461538	36.9230769230769	9.23076923076923	2017-08-07T04:58:04Z	2017-08-07T05:58:04Z
6220503	1071	natural	9005.95733280585	4563.05205701498	9005.95733280585	4563.05205701498	2051.93519213382	0.0665721871885237	0.506670405864929	9.02949528750323	6.70378289826896	8.07994007772746	24.6319390698752	32.3076923076923	18.4615384615385	0	9.23076923076923	2017-08-08T15:43:04Z	2017-08-08T16:43:04Z
6220503	1072	vessel	5097.69038278034	4371.90821881494	5097.69038278034	4371.90821881494	1475.80483362996	0.0401718379105462	0.85762529509108	4.10817270538908	5.67763323059198	0.751113861913342	17.7163401793744	28	4.66666666666667	32.6666666666667	4.66666666666667	2017-08-07T08:58:04Z	2017-08-07T10:08:04Z
6220503	1073	natural	14214.4057268705	2686.88967045135	10167.3797730392	5076.25442029466	2059.25708805517	0.0463496488699787	0.189025818038396	11.6771119011853	6.88233721795749	9.84253808977051	24.7200783237394	70	0	0	0	2017-08-11T09:17:21Z	2017-08-11T10:27:21Z
6220522	1117	vessel	21739.0844184317	11945.9391953236	21739.0844184317	11945.9391953236	2785.8742341501	0.0154963974704746	0.549514366170597	20.1935784506842	10.630462833234	20.8843431994798	33.4344075592796	27.6923076923077	32.3076923076923	0	0	2019-07-05T04:53:56Z	2019-07-05T05:53:56Z
6220522	1118	natural	2887.91417270327	2784.35972712683	2887.91417270327	2784.35972712683	1114.71397796173	0.0224879666371175	0.964142131869694	2.73119663935581	4.45657330657072	0.844973365512803	13.3787558744555	0	9.23076923076923	36.9230769230769	13.8461538461538	2019-07-04T05:33:56Z	2019-07-04T06:33:56Z
6220522	1119	vessel	10744.4931952376	9599.88049611508	10683.2307567873	9614.07456643687	2223.5300093457	0.0234268001070156	0.893469828839406	9.949210985436	11.0680814587322	1.61429567038044	26.6858246871117	13.8461538461538	18.4615384615385	4.61538461538462	23.0769230769231	2019-07-05T05:43:56Z	2019-07-05T06:43:56Z
6220522	1120	natural	430.754722024477	241.754998612339	430.754722024477	241.754998612339	72.8737437657348	0.265422570559676	0.561235864057693	0.41134888412168	0.190846800876274	0.387225277925027	0.874554704064991	0	0	18.4615384615385	41.5384615384615	2019-07-04T23:33:56Z	2019-07-05T00:33:56Z
6220522	1121	vessel	2071.64201027876	1716.35089864455	2071.64201027876	1716.35089864455	1078.11537378781	0.0596192407755765	0.828497824493144	2.546067901634	4.28721132999626	0.610142084580595	12.9391601307508	9	0	13.5	22.5	2019-07-05T08:23:56Z	2019-07-05T09:08:56Z
6220522	1122	natural	3285.1213888937	2066.9428971484	3285.1213888937	2066.9428971484	1205.97032010618	0.0651263456035778	0.629183111508847	4.12281229677465	3.9077878738153	2.49400232117174	14.4767776272072	9	13.5	0	22.5	2019-07-01T05:33:56Z	2019-07-01T06:18:56Z
6220522	1123	vessel	28008.2877249167	16830.2709652348	28008.2877249167	16830.2709652348	2785.8742341501	0.0147202167834258	0.600903244444405	21.0482406797794	9.38585793298193	23.3602834147806	33.4344075592796	42.3529411764706	37.6470588235294	0	0	2019-07-05T04:53:56Z	2019-07-05T06:13:56Z
6220522	1124	natural	1412.363015308	573.541634029523	1412.363015308	573.541634029523	501.661309522956	0.075636897931338	0.406086556935541	1.06862654237538	1.30146857354965	0.758907830978816	6.02199438871682	0	0	61.1764705882353	18.8235294117647	2017-08-15T00:11:32Z	2017-08-15T01:31:32Z
6220522	1125	vessel	4430.33079516592	1656.84742613307	3311.0120515182	2338.16462278166	1548.24580164987	0.0544473655467733	0.373978265447112	4.90446463724532	6.7458710959523	1.08109523096726	18.5813833960006	13.6363636363636	4.54545454545455	18.1818181818182	13.6363636363636	2019-07-05T10:53:56Z	2019-07-05T11:43:56Z
6220522	1126	natural	8544.57210952968	7316.20914240603	8478.51425232873	7368.4572065531	2273.54070009651	0.0360066629153617	0.856240552320499	9.41746856422365	9.53136468227351	4.58422269605944	27.2916158227883	18.1818181818182	9.09090909090909	0	22.7272727272727	2020-07-01T05:45:47Z	2020-07-01T06:35:47Z
6220522	1127	vessel	5771.17947024343	2256.64093945251	3563.68291400733	2551.32820959271	1500.95963958991	0.0531595860686128	0.391019019784066	9.5298147114266	8.26218058500701	6.2721215018024	26.0168727927547	31.5	4.5	4.5	4.5	2020-06-30T19:35:47Z	2020-06-30T20:20:47Z
6220522	1128	natural	1145.90334517003	542.072836781623	1145.90334517003	542.072836781623	322.477081100505	0.15743455307121	0.473052844348916	1.43559361308508	1.28613026326262	0.732437961757118	3.87121224366039	9	0	0	36	2019-06-29T11:33:56Z	2019-06-29T12:18:56Z
