## Supplementary File 1 Reproducible R workflow for "Predicting seabird-vessel interactions from bird-borne data alone": GPS1_GLS0_ACC0_PRESS0_ST0_ClassA_Training_covar.csv

organismID	id	ClassA	Lenght	Distance	MaxLenght	MaxDistance	MaxStepLenght	Sinuosity	Straightness	SpeedMean	SpeedSD	SpeedMedian	SpeedMax	DurationHH	DurationHL	DurationLL	DurationLH	start	end
6002075	127	natural	3369.38830164298	2571.98139822121	3369.38830164298	2571.98139822121	1734.89345552195	0.0596996539428426	0.763337783587325	4.32997705627034	6.16969800457982	2.19612321168769	20.8254460553191	9	4.5	4.5	27	2021-06-19T11:20:45Z	2021-06-19T12:05:45Z
6002075	129	natural	3403.83442343652	2280.59823034585	3403.83442343652	2280.59823034585	1244.2115440203	0.0502955316951338	0.67000856876092	4.61414643761806	5.60830749200244	1.57439730452545	14.9365057175995	18.3333333333333	0	18.3333333333333	18.3333333333333	2020-07-31T14:07:47Z	2020-07-31T15:02:47Z
6002075	131	natural	3011.75341126533	950.902569811795	1187.83585758573	1137.04657115871	1064.68647868286	0.0402368201459906	0.315730552924747	3.66129229453143	3.60079942393944	1.79578925319119	12.7809992547352	18.3333333333333	4.58333333333333	22.9166666666667	9.16666666666667	2021-06-23T07:50:45Z	2021-06-23T08:45:45Z
6002075	133	natural	8554.79783746674	8183.82677587459	8554.79783746674	8183.82677587459	3401.74836038748	0.0183228720945587	0.956635905530409	8.1060353553181	13.780553082903	1.47274060381907	40.8232243778061	4.61538461538462	9.23076923076923	27.6923076923077	18.4615384615385	2020-08-02T01:07:47Z	2020-08-02T02:07:47Z
6002075	135	natural	18794.6136029036	15413.2801740979	18794.6136029036	15413.2801740979	3697.20372671926	0.0107195708362247	0.820090292876073	24.8639139485376	14.45351892977	24.7706042510612	47.8840195978438	9.09090909090909	40.9090909090909	0	0	2021-06-20T17:20:45Z	2021-06-20T18:10:45Z
6002075	137	natural	2012.59685244056	1167.37497371476	2012.59685244056	1167.37497371476	472.061712447705	0.0940263937169248	0.580034184342062	3.46085116141993	2.97569232087166	2.72825473264654	10.4499907881606	13.5	0	9	22.5	2021-06-17T06:50:45Z	2021-06-17T07:35:45Z
6002075	139	natural	26025.0380760236	19210.6569470894	26025.0380760236	19210.6569470894	3380.43693390531	0.0132971749124857	0.738160570254375	24.3261586600495	14.5511976477579	29.0205174409429	40.5638532926633	13.9285714285714	37.1428571428571	0	13.9285714285714	2021-06-19T03:50:45Z	2021-06-19T04:55:45Z
6004290	276	natural	20184.9282154663	10136.2545967099	20184.9282154663	10136.2545967099	2846.16815344466	0.0230689263724701	0.502169464687179	21.4143734592856	10.5889072881113	19.3218722318699	36.0725608604026	36.9230769230769	23.0769230769231	0	0	2021-08-01T12:09:35Z	2021-08-01T13:09:35Z
6073973	351	natural	4454.8405067965	3763.47692163636	4454.8405067965	3763.47692163636	1481.7791163002	0.0354065644181142	0.844806209312015	6.48177859797982	8.12070477468151	0.81435365975277	17.8213724895565	9.09090909090909	9.09090909090909	4.54545454545455	27.2727272727273	2016-07-16T07:46:50Z	2016-07-16T08:36:50Z
6073973	353	natural	13514.5951669184	12937.188157554	13514.5951669184	12937.188157554	3318.07688050757	0.0259713232425405	0.957275301092418	15.1147129460523	15.7849720627013	11.3578523121263	39.8327231980839	22.9166666666667	9.16666666666667	18.3333333333333	4.58333333333333	2016-07-17T16:32:28Z	2016-07-17T17:27:28Z
6073973	355	natural	18521.0767606337	11548.1617226369	18521.0767606337	11548.1617226369	2928.81019772605	0.0214925129874587	0.623514597552036	15.072748873991	15.7614880783726	2.30123700830273	35.1574425187885	14.1176470588235	23.5294117647059	42.3529411764706	0	2016-07-22T02:26:33Z	2016-07-22T03:46:33Z
6082142	405	natural	621.883963044481	597.509984103289	621.883963044481	597.509984103289	86.1758915272616	0.0659056906446018	0.96080622690145	0.837849811399317	0.134481201601795	0.811086688833862	1.03450011490475	0	0	27	18	2017-07-14T01:05:06Z	2017-07-14T01:50:06Z
6082142	408	natural	576.972939735978	490.987707823195	576.972939735978	490.987707823195	79.3361772405637	0.103807403423915	0.850971811689939	0.641601982895967	0.234508408399569	0.732374161765706	0.952386478623134	0	0	36.6666666666667	18.3333333333333	2017-06-12T06:35:48Z	2017-06-12T07:30:48Z
6082142	410	natural	10206.5368647879	9646.10264919152	10138.1486248112	9691.49708211391	2176.10487802515	0.0198846461701377	0.945090658759106	10.2530445221805	8.66447460096943	9.86748830661096	26.1232881178348	4.58333333333333	32.0833333333333	4.58333333333333	13.75	2017-06-13T17:35:48Z	2017-06-13T18:30:48Z
6082142	412	natural	1344.75413380703	880.095996022627	1344.75413380703	880.095996022627	344.244291051496	0.0820023129021786	0.654466101941663	1.48857859284041	1.12283566223033	0.947633908355968	4.13251606649506	9.16666666666667	0	27.5	18.3333333333333	2017-07-15T15:35:06Z	2017-07-15T16:30:06Z
6082142	414	natural	26954.923595327	22480.9451309465	26954.923595327	22480.9451309465	3177.369743551	0.0210915912302934	0.83401999087261	8.77174383822935	11.7254851194694	1.63777075387449	38.1424783545992	29.1891891891892	48.6486486486487	92.4324324324324	9.72972972972973	2017-06-12T11:50:48Z	2017-06-12T14:50:48Z
6082142	419	natural	14044.9797148024	8646.3002932679	14044.9797148024	8646.3002932679	1496.20240056009	0.029646445844981	0.615615007557135	7.90546726364246	5.54812259234373	7.7852475571356	17.9612446070948	57.2727272727273	14.3181818181818	28.6363636363636	4.77272727272727	2017-08-01T15:01:54Z	2017-08-01T16:46:54Z
6082142	423	natural	3460.6318311281	1944.87908977022	3460.6318311281	1944.87908977022	510.578109400441	0.0467178367511863	0.562001156053698	1.91768069292246	1.99408355300619	0.826822225258297	6.1293173290607	14.3181818181818	14.3181818181818	66.8181818181818	9.54545454545454	2017-06-14T19:50:48Z	2017-06-14T21:35:48Z
6082142	427	natural	14049.4944959081	13569.5747327566	14049.4944959081	13569.5747327566	1670.10048622943	0.00987375849619746	0.965840780727643	17.3957738575374	3.35095692786301	18.2524351980208	22.7026774744961	13.6363636363636	36.3636363636364	0	0	2017-07-14T13:20:06Z	2017-07-14T14:10:06Z
6082142	429	natural	12441.0503424982	10591.274150727	11890.7955504261	11088.7023208288	2907.47753664002	0.0269607305430737	0.851316718376067	10.8216052628168	11.8984534938493	6.84995303003108	34.9029437506397	23.2142857142857	23.2142857142857	0	18.5714285714286	2017-08-23T07:20:31Z	2017-08-23T08:25:31Z
6082142	433	natural	36297.5003518098	33495.4832567915	36297.5003518098	33495.4832567915	2433.04594420548	0.0159271860330114	0.922804130646464	13.5964061548135	11.678195843988	15.0765380767079	29.2070117044325	4.84848484848485	96.969696969697	53.3333333333333	4.84848484848485	2017-08-01T02:46:54Z	2017-08-01T05:26:54Z
6082142	435	natural	13395.7556824093	2511.26433969302	5885.53396090673	4999.18342926598	2906.52370154963	0.0262848096661725	0.187467164916325	18.9513729745277	13.0263562639524	20.0133219621642	34.8913631545956	27	13.5	0	4.5	2017-07-14T23:50:06Z	2017-07-15T00:35:06Z
6082142	438	natural	4080.44530909627	2402.92515111826	4080.44530909627	2402.92515111826	1701.53455329521	0.0501266537304874	0.588887969105131	5.01879057889663	6.4909951281527	2.30303046912402	20.4258218482098	18	4.5	9	13.5	2017-07-14T06:20:06Z	2017-07-14T07:05:06Z
6082142	440	natural	5742.99946294152	745.099435937173	3689.78311681821	1856.19315332887	1267.57433947706	0.0651761651565664	0.129740467632838	6.89108238667564	3.58500700486656	6.47788949825174	15.2165260849393	31.8181818181818	13.6363636363636	0	4.54545454545455	2017-07-13T14:35:06Z	2017-07-13T15:25:06Z
6137592	626	natural	1003.33760415275	826.069610974217	1003.33760415275	826.069610974217	90.1000636868689	0.0835076781147926	0.823321689085679	0.931155183496554	0.115918110938499	0.922894010976017	1.08163260403708	0	0	46.4285714285714	18.5714285714286	2017-07-27T21:39:08Z	2017-07-27T22:44:08Z
6137592	628	natural	8609.13917610577	1095.290224033	3683.90233577101	2458.09494799784	1135.66164560188	0.0660276178907816	0.127224127944514	7.24393543188809	3.78482156372925	6.56739699123562	13.6317588294647	60.6666666666667	9.33333333333333	0	0	2015-07-31T07:11:13Z	2015-07-31T08:21:13Z
6137592	630	natural	1091.4745831297	208.980370371521	528.135151158829	489.379449708826	211.256034649109	0.109600551691435	0.191466089638376	1.27117902112393	0.702241553370174	1.16670346716242	2.53598052080925	0	4.54545454545455	9.09090909090909	36.3636363636364	2016-07-31T07:05:24Z	2016-07-31T07:55:24Z
6137592	632	natural	3550.22918465827	3046.74993107693	3430.92748704904	3088.22341316011	1646.21602130136	0.0474870609771325	0.858184013652684	3.29846387765925	7.10339664141308	0.317722942044837	19.7610581782107	4.61538461538462	4.61538461538462	18.4615384615385	32.3076923076923	2020-07-13T17:36:50Z	2020-07-13T18:36:50Z
6137592	634	natural	4623.02181377643	2427.72188681432	3853.80652431614	2975.38790535844	1718.92329122225	0.0367727837736927	0.525137450050485	4.39013830772415	7.07273050486944	1.53438083156068	20.6344826774447	4.61538461538462	4.61538461538462	41.5384615384615	9.23076923076923	2019-07-17T11:19:16Z	2019-07-17T12:19:16Z
6137592	636	natural	1429.30975511451	1303.01465895022	1429.30975511451	1303.01465895022	145.468801806181	0.0501815960840906	0.911639100123423	1.42914028371063	0.145539305252422	1.40140971813574	1.74625344715274	0	0	46.1538461538462	13.8461538461538	2019-07-17T09:54:16Z	2019-07-17T10:54:16Z
6137592	638	natural	1505.70581303969	892.519720775898	1505.70581303969	892.519720775898	305.37441354185	0.0572048331102904	0.592758368232702	3.23684361068587	5.56132947896382	1.45692204586852	20.7670693843183	4.58333333333333	4.58333333333333	41.25	4.58333333333333	2019-07-17T12:34:16Z	2019-07-17T13:29:16Z
6207712	695	natural	252.659863380637	84.2711691988327	236.938254235176	94.6889685867514	45.990721952812	0.443214722782753	0.333536035645981	0.319386035868628	0.174947666338722	0.301998455043825	0.552092011247112	0	0	0	45	2017-08-03T08:11:36Z	2017-08-03T08:56:36Z
6207712	697	natural	8757.31039046951	1500.1818007276	4234.80437632559	1574.19400183831	1860.0429069083	0.059986008786043	0.171306226893617	10.5531782284685	5.86695438219323	10.4887494897543	22.3290842505891	50	0	0	0	2017-08-02T11:25:50Z	2017-08-02T12:15:50Z
6207712	699	natural	2666.04970157383	2064.15681184709	2535.72971517873	2171.06187489648	842.795246343952	0.0640244251544479	0.774237933609628	3.4969284453605	3.52579700332058	2.41626639275307	10.1174844507162	18	0	0	27	2017-08-09T06:15:20Z	2017-08-09T07:00:20Z
6207712	701	natural	14021.4738424061	6443.3262298825	11035.3148200627	8436.33353107549	2725.70166277592	0.0450241342380412	0.459532735452925	10.4957550003307	10.2316325287588	8.45046731310161	32.7212951061577	51.7647058823529	0	4.70588235294118	23.5294117647059	2017-08-08T16:15:20Z	2017-08-08T17:35:20Z
6207712	703	natural	16798.3875331667	5797.83987988309	16798.3875331667	5797.83987988309	2124.73376141275	0.045838019036785	0.345142643508839	13.6431803284288	7.17389906332103	13.9784496742424	25.506583914994	65.3333333333333	4.66666666666667	0	0	2017-08-02T07:25:50Z	2017-08-02T08:35:50Z
6207712	705	natural	2687.34331488703	1618.92555594789	2687.34331488703	1618.92555594789	1076.5708163038	0.0738640133603193	0.602426026842033	2.85229485168732	3.54383263789562	1.14155948348206	12.9237634337289	13.8461538461538	4.61538461538462	13.8461538461538	27.6923076923077	2017-08-08T10:15:20Z	2017-08-08T11:15:20Z
6212909	843	natural	1382.04355694253	1032.3538784598	1382.04355694253	1032.3538784598	594.004996951354	0.0760365259912737	0.746976369358186	2.4963774675175	3.99952974095914	0.497726864390419	13.3653770990541	4.58333333333333	13.75	9.16666666666667	27.5	2016-08-14T18:46:36Z	2016-08-14T19:41:36Z
6212909	845	natural	4516.1159763846	3616.40446019672	4516.1159763846	3616.40446019672	1747.33143313096	0.0229915540927259	0.800777588331966	4.22064370837357	6.19687708999358	0.879986500050128	20.9755730589714	18.4615384615385	4.61538461538462	27.6923076923077	9.23076923076923	2016-08-19T06:36:39Z	2016-08-19T07:36:39Z
6212909	847	natural	23620.1237921182	23317.7534022782	23620.1237921182	23317.7534022782	2573.08185797016	0.00403073984600742	0.987198611129174	28.1186957248825	2.03929496924861	27.7472610620844	30.8887755068742	0	50	0	0	2016-08-19T20:06:39Z	2016-08-19T20:56:39Z
6212909	849	natural	1247.64602688702	1136.44316361479	1247.64602688702	1136.44316361479	353.579384048479	0.090605842356721	0.910869861422405	1.11069237912949	1.08338640410111	0.801464391953167	4.24464073819327	4.64285714285714	4.64285714285714	9.28571428571428	46.4285714285714	2020-07-14T10:17:24Z	2020-07-14T11:22:24Z
6212909	851	natural	7074.23741740987	5349.00376456126	7074.23741740987	5349.00376456126	1891.84357866217	0.0225000562747171	0.756124434189504	7.36259353924935	7.89118245511684	2.55538870919797	22.710663450879	22.9166666666667	4.58333333333333	18.3333333333333	9.16666666666667	2016-08-23T06:36:39Z	2016-08-23T07:31:39Z
6212909	853	natural	10385.6941184194	10275.0534759686	10385.6941184194	10275.0534759686	2504.70744532127	0.010869717009843	0.98934682254366	14.732610763876	13.0387861985509	16.3692331097143	30.0677896928987	0	27	9	9	2020-07-16T22:17:24Z	2020-07-16T23:02:24Z
6212909	855	natural	7101.06352970878	1621.55642818213	2696.04041859288	2561.74264020233	1994.05597260925	0.0449062123529581	0.228354023506199	6.1698179996203	6.64862263184902	4.96559520293327	23.9372337362712	27.8571428571429	9.28571428571428	9.28571428571428	18.5714285714286	2016-08-16T17:16:36Z	2016-08-16T18:21:36Z
6212909	857	natural	6097.22644396005	298.249128393876	3237.3830622971	2124.33613444564	2001.01950856513	0.0553360520070526	0.0489155407192271	6.90210016673776	7.43991360631621	4.42805670078563	24.0191810728196	40.9090909090909	4.54545454545455	0	4.54545454545455	2018-06-28T18:04:06Z	2018-06-28T18:54:06Z
6212909	859	natural	7093.12264855222	6814.46052612944	7093.12264855222	6814.46052612944	2492.48421569018	0.0263207732426636	0.960713759478041	8.87941317031913	11.3172628143448	3.1664597788986	29.9199537644148	13.5	13.5	4.5	13.5	2016-08-22T05:06:39Z	2016-08-22T05:51:39Z
6220501	1061	natural	912.76867618277	804.372860997013	912.76867618277	804.372860997013	694.070332243093	0.0652587482521074	0.881245031721431	0.931302112151651	2.25885476244941	0.149463176812907	8.3288367593979	0	0	27.6923076923077	32.3076923076923	2019-07-19T23:49:43Z	2019-07-20T00:49:43Z
6220501	1063	natural	11966.4382349529	11453.0683934951	11966.4382349529	11453.0683934951	2583.50243442968	0.0179610332361525	0.957099194315127	5.25622902462774	9.33925684508371	1.09114672408836	31.0092055448632	9.64285714285714	19.2857142857143	77.1428571428571	28.9285714285714	2019-07-22T00:49:39Z	2019-07-22T03:04:39Z
6220539	1152	natural	2359.20309790303	495.745799401278	1243.0082259131	1241.46040994845	646.18764438898	0.0486642322862896	0.210132735007817	2.85268284999669	3.31954106895662	0.749484550671687	7.75664555914273	4.5	9	22.5	9	2017-08-15T12:27:13Z	2017-08-15T13:12:13Z
6220659	1254	natural	1148.08745242239	1111.68142523181	1148.08745242239	1111.68142523181	791.533349628345	0.0166178124486135	0.968289848378913	2.78492394140688	4.86941575869567	0.458964228378487	14.0679709273967	4.5	4.5	31.5	4.5	2019-06-26T03:15:26Z	2019-06-26T04:00:26Z
6220659	1256	natural	12110.9257003222	8851.49204359414	12110.9257003222	8851.49204359414	3981.30426500998	0.0267432588901103	0.730868330185418	7.26445574747779	13.973247724871	0.442774887333816	47.7943440908957	14.375	14.375	9.58333333333333	76.6666666666667	2019-06-18T20:45:26Z	2019-06-18T22:40:26Z
6220659	1258	natural	37234.5621090636	7650.36569383711	33944.8849510592	9598.46688453335	3057.67618706193	0.0305685411317746	0.205464097346666	9.51917968077655	11.5956094016349	3.37010793354303	36.7063533926763	102.765957446809	29.3617021276596	39.1489361702128	58.7234042553192	2019-06-17T02:00:26Z	2019-06-17T05:50:26Z
6220659	1260	natural	32065.469067861	7443.14226002072	32065.469067861	7443.14226002072	4107.9528184244	0.0673733793206956	0.232123292638215	36.6208542297797	24.4682781359909	31.4516828794721	99.1593182424154	19.7217391304348	17.2565217391304	17.2565217391304	2.46521739130435	2018-06-23T03:39:25Z	2018-06-23T04:36:07Z
6226182	1460	natural	731.059512422468	714.049632731572	731.059512422468	714.049632731572	95.1094096701719	0.0430573445421496	0.976732564993879	0.973010229589492	0.0875494892929102	0.961466131616067	1.14158462313534	0	0	31.5	13.5	2019-07-27T20:25:41Z	2019-07-27T21:10:41Z
6082142	407	vessel	15603.4733189529	4303.47441015074	15603.4733189529	4303.47441015074	2891.15551081008	0.0236660073187706	0.275802337222155	17.8886575866349	10.6733757269527	19.9153259599259	34.7066835774205	36.6666666666667	18.3333333333333	0	0	2017-07-17T13:20:06Z	2017-07-17T14:15:06Z
6126396	502	vessel	9745.50472324857	8952.41093481289	9745.50472324857	8952.41093481289	1779.4407366593	0.0281617180662304	0.918619526545023	9.02607594857335	8.34511181373755	8.07110445954197	21.3606450071775	18.4615384615385	18.4615384615385	13.8461538461538	9.23076923076923	2015-07-28T08:32:52Z	2015-07-28T09:32:52Z
6220551	1175	vessel	8204.55316061359	5069.0720349716	8204.55316061359	5069.0720349716	1806.64803825406	0.0391819709459822	0.617836454434345	8.23205659166335	8.08187278040915	5.7908804069949	21.6861775061825	22.9166666666667	18.3333333333333	9.16666666666667	4.58333333333333	2021-08-06T04:32:34Z	2021-08-06T05:27:34Z
6126386	460	vessel	6653.08317857473	4599.43991782798	5720.77845276371	4642.07732953157	2478.98573136733	0.0414582284012577	0.691324577549217	8.45716669355639	10.7694756588605	5.13199015691775	29.7573382274193	27	0	9	9	2019-07-25T02:50:14Z	2019-07-25T03:35:14Z
6226182	1459	vessel	4095.83632856605	2128.70241086644	3737.06888413322	2156.28525569851	2764.56210175971	0.046126663888434	0.519723504579514	5.21910990050544	10.1232982008873	1.35022581847727	33.1878517312256	9	0	0	36	2019-07-29T08:05:38Z	2019-07-29T08:50:38Z
6220692	1344	vessel	15021.1477430483	13628.3598082268	15021.1477430483	13628.3598082268	3063.21048173815	0.0289672810183145	0.907278194805981	19.1425697029101	10.0032404330429	17.6707428605021	36.7728994063595	18.1818181818182	31.8181818181818	0	0	2017-07-01T14:11:21Z	2017-07-01T15:01:21Z
6212909	856	vessel	6668.03023275281	5781.67187460314	6546.1930321287	5816.42498514743	1931.46893558084	0.0348431401382177	0.86707343440107	7.38344948488175	8.15239813494171	4.76719203498489	23.1836462654343	9.09090909090909	18.1818181818182	22.7272727272727	0	2018-07-02T13:09:06Z	2018-07-02T13:59:06Z
6212909	858	vessel	5023.2093689613	138.420881259507	2723.68434690136	2258.85611492982	1276.06973114072	0.0558676186035006	0.0275562635542961	6.1003589249315	5.79058977122	4.76537503663237	15.3177804011611	31.5	4.5	0	9	2020-07-16T03:47:24Z	2020-07-16T04:32:24Z
6220692	1339	vessel	4197.78745944236	3239.62342151188	3779.45044185172	3414.34243921551	1433.55438789937	0.0318988358153661	0.771745461820555	5.09755072397964	6.27871595895221	1.1553209031045	17.208888619229	9	9	18	9	2020-07-12T04:12:31Z	2020-07-12T04:57:31Z
6220501	1060	vessel	16524.9634260591	14571.6298021664	15583.1121621618	15474.9933053534	2803.34215435939	0.0170098997668416	0.881794980507351	15.3213092944086	14.3072839874488	8.48122060799541	33.6528057732825	4.61538461538462	32.3076923076923	9.23076923076923	13.8461538461538	2019-07-17T12:14:43Z	2019-07-17T13:14:43Z
6220539	1151	vessel	6278.7240471344	2579.73097180411	6278.7240471344	2579.73097180411	1711.72749213116	0.0389440697417496	0.410868665741329	8.21126989824068	8.60823674173939	4.38777547966154	20.547772416821	0	22.5	13.5	9	2017-08-14T13:21:27Z	2017-08-14T14:06:27Z
6137592	631	vessel	11038.0008545624	7784.90246901388	11038.0008545624	7784.90246901388	1949.51281838771	0.0288632608686506	0.705281923021063	10.2511084346621	8.80601553952462	6.78831500985098	23.4025674786385	27.6923076923077	13.8461538461538	0	18.4615384615385	2020-07-09T04:31:51Z	2020-07-09T05:31:51Z
6082142	425	vessel	13127.3681825028	10396.0768678951	12802.1481704909	10712.4474674906	2891.15551081008	0.0253697534977347	0.791939155157679	14.5828118388999	10.2589783107534	14.2734368626156	34.7066835774205	27.5	27.5	0	0	2017-07-17T13:50:06Z	2017-07-17T14:45:06Z
6002075	138	vessel	14896.6575914085	11485.2136398345	14467.0098446498	11792.9137910156	2155.61849433281	0.03322967918238	0.770992658544996	13.1092929598182	9.50206611095097	11.4845515099854	25.8764104241464	37.1428571428571	13.9285714285714	0	13.9285714285714	2019-07-12T04:29:55Z	2019-07-12T05:34:55Z
6126386	459	vessel	17502.3192837279	13344.2320248188	17502.3192837279	13344.2320248188	2163.25755708236	0.0396682027262192	0.762426499511129	9.72804155230775	10.4974730170907	5.53306264534672	25.9691747216169	47.9166666666667	14.375	19.1666666666667	33.5416666666667	2021-06-16T21:50:02Z	2021-06-16T23:45:02Z
6073973	350	vessel	17072.6321443467	16168.6716776441	17072.6321443467	16168.6716776441	2769.32904017668	0.0142463332263594	0.947052073806796	19.0282876938885	13.0422997309905	18.4696062758101	33.2452463412207	13.6363636363636	31.8181818181818	4.54545454545455	0	2016-07-19T04:17:28Z	2016-07-19T05:07:28Z
6220692	1330	vessel	3762.81551873403	3021.51056741836	3515.73302910412	3138.84377947474	1619.34125678668	0.0387111356586213	0.802991949080439	5.12353244613182	7.10313413871174	0.743082105904264	19.4379539294016	9.16666666666667	9.16666666666667	32.0833333333333	4.58333333333333	2021-07-29T06:15:20Z	2021-07-29T07:10:20Z
6212909	842	vessel	8582.68392289917	3547.14158504184	8582.68392289917	3547.14158504184	1543.80248366367	0.0395974202993157	0.41329048312939	8.69388479324453	6.52602057772432	8.57713721646883	18.5319914327758	50.4166666666667	0	4.58333333333333	0	2016-09-06T11:41:31Z	2016-09-06T12:36:31Z
6126386	453	vessel	22048.3467279791	20940.6925402037	22048.3467279791	20940.6925402037	2735.85390824345	0.0118000018067427	0.949762483262755	18.4511114333469	10.1521064418001	20.5642514369459	32.8433384233451	14.0625	51.5625	4.6875	4.6875	2019-06-20T11:08:30Z	2019-06-20T12:23:30Z
6207712	696	vessel	12861.3774554629	11308.7852921637	12373.4159574251	11529.16491392	3127.0597373982	0.0293679188713488	0.879282590945208	14.1240796417499	13.9464304870926	8.7995319708385	37.5388092576341	13.6363636363636	22.7272727272727	4.54545454545455	9.09090909090909	2017-08-04T05:47:23Z	2017-08-04T06:37:23Z
6207712	702	vessel	14748.6233489139	4918.50548881105	14748.6233489139	4918.50548881105	1873.53222012634	0.0462175431188526	0.333489124540783	14.2038014266008	7.9365912337126	13.3032111806964	36.0042335961739	60.6666666666667	9.33333333333333	0	0	2017-07-31T03:09:14Z	2017-07-31T04:19:14Z
6220692	1343	vessel	6715.27106219885	5339.6283819592	6715.27106219885	5339.6283819592	1851.4333827942	0.0374507138769637	0.795147110593446	8.14379490172999	8.67942137546038	4.16985311629059	22.220655459389	0	22.5	0	22.5	2021-07-26T13:05:20Z	2021-07-26T13:50:20Z
6220551	1160	vessel	16418.604261889	13650.7069723071	16418.604261889	13650.7069723071	2780.23391678036	0.0238400497632179	0.831417016609214	19.1057324837266	9.56824989584814	17.0636452438216	33.37585488637	18.1818181818182	31.8181818181818	0	0	2019-06-26T04:07:51Z	2019-06-26T04:57:51Z
6220551	1174	vessel	14976.3554645273	6086.5122463286	8122.46483366541	7053.550504178	3335.65242706378	0.0180236717016575	0.406408105145809	18.8486115326461	13.5872269897888	17.5841866749291	40.0424612870875	22.7272727272727	22.7272727272727	0	4.54545454545455	2020-07-06T03:20:03Z	2020-07-06T04:10:03Z
6207712	693	vessel	23111.3753614156	20916.4427272674	23111.3753614156	20916.4427272674	3153.89058660221	0.0158895906679341	0.905028039230731	10.0647429694203	11.0201118106106	6.77241107230686	37.8614058874638	14.4827586206897	72.4137931034483	48.2758620689655	4.82758620689655	2015-07-27T11:35:13Z	2015-07-27T13:55:13Z
6082142	409	vessel	7618.16476666735	4192.19463451221	7618.16476666735	4192.19463451221	2853.43202367009	0.0328809708567923	0.550289310209568	8.15600282990394	10.8526087597367	1.79137728562867	34.2535677828675	18.3333333333333	13.75	22.9166666666667	0	2017-06-12T12:50:48Z	2017-06-12T13:45:48Z
6082142	434	vessel	18090.7435492948	16502.0810008996	18090.7435492948	16502.0810008996	4030.98288719386	0.0186548876985598	0.91218367868262	23.486922520946	13.8320982723092	21.2306276555825	48.3896698110547	13.5	27	0	4.5	2017-08-30T06:14:34Z	2017-08-30T06:59:34Z
6220551	1163	vessel	11131.6070372267	10942.3390651799	11131.6070372267	10942.3390651799	1927.25461890667	0.00948031122229402	0.982997246362203	10.3307182221543	8.41493136971757	8.7077138405284	23.1354448695303	4.61538461538462	36.9230769230769	18.4615384615385	0	2019-07-09T07:45:54Z	2019-07-09T08:45:54Z
6220551	1166	vessel	21763.7497410602	3582.79286029389	10493.1474158252	6719.81755491025	2337.54473200828	0.0405314783491142	0.164622039075117	10.8909124711058	9.96532247728419	7.14677480555954	28.061350998928	52.8	28.8	0	38.4	2019-06-18T12:07:51Z	2019-06-18T14:07:51Z
6220692	1333	vessel	12438.182074802	10834.7992253843	12389.9188912866	10856.5785549119	2700.01643554144	0.0265355087215207	0.87109186537268	13.6087362657437	10.9970455684344	10.7911270331921	32.4104274120943	13.6363636363636	27.2727272727273	4.54545454545455	4.54545454545455	2021-07-29T07:15:20Z	2021-07-29T08:05:20Z
6220692	1331	vessel	17680.243788973	17064.2075587862	17589.6684719077	17070.4266567111	3465.7070772955	0.0152165839535001	0.965156802273789	23.4343727630086	16.5964033822529	26.6446055651189	41.6007003721231	22.5	22.5	0	0	2018-07-31T07:24:04Z	2018-07-31T08:09:04Z
6126386	458	vessel	14693.8249034917	9670.2968969866	14693.8249034917	9670.2968969866	2751.19662136448	0.0203209770588511	0.658119785726358	12.6299107423064	13.3369675894856	6.7348555934498	33.0272651405693	23.2142857142857	18.5714285714286	13.9285714285714	9.28571428571428	2021-06-16T03:35:02Z	2021-06-16T04:40:02Z
6137592	635	vessel	19107.2402918905	17321.5527268275	18226.8494398173	17788.7379416777	2447.16684270275	0.0194488895057154	0.906543931107576	17.6669240955587	11.7573035426065	25.0500630216802	29.3766685279976	9.23076923076923	36.9230769230769	0	13.8461538461538	2019-07-15T21:44:16Z	2019-07-15T22:44:16Z
6082142	421	vessel	20954.5826276264	19766.9157311378	20954.5826276264	19766.9157311378	2392.22683851179	0.0113578248529461	0.943321853859175	12.221339798705	9.41557704209516	15.0989120082132	28.717115009775	4.76190476190476	66.6666666666667	14.2857142857143	14.2857142857143	2017-06-14T12:40:48Z	2017-06-14T14:20:48Z
6082142	426	vessel	7863.04426811828	7787.45983202337	7814.30963898708	7793.04685380173	1069.51817532208	0.0140470076781508	0.990387382606839	8.608136252873	5.93550207827654	12.8390015965115	12.8390015965617	0	36.3636363636364	0	13.6363636363636	2017-08-30T05:24:34Z	2017-08-30T06:14:34Z
6126396	512	vessel	3967.95198395655	3274.4233926415	3967.95198395655	3274.4233926415	997.581211205372	0.0310551011846365	0.825217494032397	1.80340187852402	2.27115663446983	1.16788033303841	11.9756949304653	4.81481481481482	9.62962962962963	110.740740740741	4.81481481481482	2019-07-10T00:54:02Z	2019-07-10T03:04:02Z
6126396	505	vessel	20779.3847207171	17141.3690740397	20386.036389384	17270.3428297159	3774.22938664227	0.0215404650561031	0.824921878314795	25.4912034942704	19.9857515306192	30.9563071228362	45.3077121289442	9.09090909090909	27.2727272727273	0	13.6363636363636	2020-08-18T09:08:01Z	2020-08-18T09:58:01Z
6220551	1170	vessel	9412.70697364958	7438.57692949901	9412.70697364958	7438.57692949901	1660.85710723351	0.0321511909283841	0.790269680159273	11.4237705811307	6.5878748085794	11.6101554499613	19.9365756179816	36	4.5	0	4.5	2019-07-09T04:35:54Z	2019-07-09T05:20:54Z
6220551	1172	vessel	12920.6525120617	4037.21016781477	12920.6525120617	4037.21016781477	2328.54134087485	0.0387194146066232	0.312461786589024	7.75064094013833	9.31691040223415	3.67654189329832	27.952820328476	52.3809523809524	14.2857142857143	4.76190476190476	28.5714285714286	2019-06-20T09:42:51Z	2019-06-20T11:22:51Z
6220551	1165	vessel	11954.0223713057	11134.638563556	11954.0223713057	11134.638563556	2277.06593378596	0.0263604247397072	0.931455389466517	17.4812932651645	12.3918667437557	23.5355561263259	31.3197173319481	13.5	18	4.5	9	2021-08-05T04:37:34Z	2021-08-05T05:22:34Z
6220523	1131	vessel	13760.9850026943	10032.2230725963	13760.9850026943	10032.2230725963	3284.4357599088	0.0258825070833243	0.729033791595009	16.4472166773057	13.7859349263149	17.6943183805334	39.4270949263071	13.75	32.0833333333333	9.16666666666667	0	2017-08-15T05:29:29Z	2017-08-15T06:24:29Z
6126386	455	vessel	12811.5566649192	10615.4715870755	12811.5566649192	10615.4715870755	2442.05815894691	0.0361970404416414	0.828585617245324	12.8735613657743	10.9319862545561	7.0647048199075	29.3164095504365	32.0833333333333	18.3333333333333	4.58333333333333	0	2019-06-21T03:38:30Z	2019-06-21T04:33:30Z
6212909	854	vessel	22871.0127119151	22457.7137890608	22871.0127119151	22457.7137890608	2951.69602645129	0.00987136085977774	0.981929137635475	22.2215485999044	14.5658589548503	27.1721936587494	36.5549739700509	4.64285714285714	46.4285714285714	0	13.9285714285714	2016-08-24T13:46:39Z	2016-08-24T14:51:39Z
6082142	437	vessel	10742.9317735113	8350.46865435545	10742.9317735113	8350.46865435545	1749.05093551142	0.0139454679567739	0.777298863141352	13.9295805505476	3.61735079423501	13.9974045885813	20.9965863635723	22.5	22.5	0	0	2017-07-16T09:00:06Z	2017-07-16T09:45:06Z
6220501	1062	vessel	42887.4381066748	40026.7648483877	42887.4381066748	40026.7648483877	3099.99938867661	0.0188076256283034	0.933298108150651	19.6648834840551	13.5743835312447	24.3336162706029	37.2138885538944	9.64285714285714	91.6071428571429	9.64285714285714	24.1071428571429	2019-07-17T12:14:43Z	2019-07-17T14:29:43Z
6137592	625	vessel	32058.5334563218	20953.9437412774	32058.5334563218	20953.9437412774	3349.57519520029	0.00768159085306054	0.653615168324096	28.424246470189	9.0362709194579	28.846123483277	40.1996668168056	18.5714285714286	46.4285714285714	0	0	2020-07-16T12:41:50Z	2020-07-16T13:46:50Z
6220692	1335	vessel	10059.9229296864	5230.09130851835	10059.9229296864	5230.09130851835	1359.62172867024	0.0397323392775871	0.519893775039227	4.84808260901975	5.13616082501366	2.85650446512094	16.3204077348529	43.3928571428571	38.5714285714286	19.2857142857143	33.75	2018-07-30T06:09:04Z	2018-07-30T08:24:04Z
6220692	1341	vessel	22854.0370722393	18629.3419148725	22854.0370722393	18629.3419148725	3217.61631562648	0.0105613049096957	0.815144469048819	23.4387192666833	12.8932952262541	25.4749111006878	38.6169704141252	4.61538461538462	46.1538461538462	4.61538461538462	4.61538461538462	2021-07-28T15:10:20Z	2021-07-28T16:10:20Z
6126396	515	vessel	30956.0787173658	26312.9566517749	30956.0787173658	26312.9566517749	2807.12548379545	0.0198512966257391	0.850009359777658	19.8394287319571	9.33333083608525	21.5143601619301	33.6989852685881	18.9473684210526	71.0526315789474	0	0	2019-07-10T13:59:02Z	2019-07-10T15:29:02Z
6082142	406	vessel	5645.44470401274	3877.0520682276	5312.03703806285	4149.27664663088	1971.16338483771	0.0449905721639959	0.686757602190634	3.24685522748011	5.73469756838735	1.01325475730185	23.6626705951644	4.76190476190476	23.8095238095238	47.6190476190476	23.8095238095238	2017-06-15T11:00:48Z	2017-06-15T12:40:48Z
6207712	704	vessel	23518.6048486164	18118.4340367889	23415.1029624679	18145.6554821595	3075.41815151656	0.011551282412115	0.770387280768262	22.9661835093003	10.4309966419078	21.2366059277704	36.9183378491318	27.6923076923077	27.6923076923077	0	4.61538461538462	2017-08-18T05:18:13Z	2017-08-18T06:18:13Z
6220692	1338	vessel	7167.57612787136	3059.81665581195	3724.03581527041	3591.22166848927	2142.19459842128	0.0364469370162331	0.426896987380957	5.55890798810323	7.89669209908884	1.82861175074909	25.7148185282823	23.4375	14.0625	28.125	9.375	2021-07-23T09:30:20Z	2021-07-23T10:45:20Z
6082142	424	vessel	11379.4270000266	1312.40676098639	6880.4672780432	2354.2967482708	2004.81056660529	0.0335939333011684	0.115331533036182	9.44401628011938	8.87916808181448	8.43010756613228	24.0666658545295	47.0588235294118	9.41176470588235	23.5294117647059	0	2017-07-17T12:05:06Z	2017-07-17T13:25:06Z
6220551	1158	vessel	8236.77302754009	4232.07034955605	8236.77302754009	4232.07034955605	1989.62115583848	0.0375935527153915	0.513801987186717	9.65017804809959	8.54241715986814	7.43358027439319	23.8843395612895	22.7272727272727	9.09090909090909	4.54545454545455	13.6363636363636	2020-07-07T03:40:03Z	2020-07-07T04:30:03Z
