## Supplementary File 1 Reproducible R workflow for "Predicting seabird-vessel interactions from bird-borne data alone": EvaluationResults_summary.csv

balanced_auc_mean	balanced_auc_ci_low	balanced_auc_ci_high	threshold_method	threshold	sensitivity_all	specificity_all	precision_all	TP	FP	TN	FN	n_blocks	n_pos_blocks	n_neg_blocks
0.75378	0.56	0.93525	spec_sens	0.46443973	0.9	0.663934426229508	0.0989010989010989	9	82	162	1	254	10	244
